# mRNA psi profiling using nanopore DRS reveals cell type-specific pseudouridylation and translational regulation

**DOI:** 10.1101/2024.05.08.593203

**Authors:** Caroline A. McCormick, Michele Meseonznik, Yuchen Qiu, Oleksandra Fanari, Mitchell Thomas, Yifang Liu, Dylan Bloch, Isabel N. Klink, Miten Jain, Meni Wanunu, Sara H. Rouhanifard

## Abstract

Pseudouridine (psi) is one of the most abundant human mRNA modifications yet it’s functional impact on translation has remained unclear. Using direct RNA nanopore sequencing coupled with our Mod-*p* ID analytical framework, we mapped psi at single-nucleotide resolution across six immortalized human cell lines derived from diverse tissue types. Psi sites identified by nanopore sequencing were cross-validated using Illumina-based methods, confirming both positional accuracy and reproducibility. Unlike prior short-read approaches, nanopore sequencing provided the unique ability to quantify relative occupancy at each site and to detect multiple modifications on the same RNA molecule, revealing combinatorial modification patterns that cannot be captured otherwise. Integrating these psi maps with matched proteomic and ribosome profiling datasets, we find that psi modulates translation through two mechanistic modes: (i) single high-occupancy psi sites enhance translational efficiency and protein output, whereas (ii) clustered psi modifications promote ribosome pausing, decoupling translation efficiency from protein yield. This integrative, multi-omics framework provides a quantitative model of how psi stoichiometry and distribution along transcripts shape ribosome dynamics and proteome composition across human cell types.
