## Supplementary table 1 for "mRNA psi profiling using nanopore DRS reveals cell type-specific pseudouridylation and translational regulation"

### Sheet: Sheet1
Annotation	chr	position	kmer	Cell.Line	fwd	rev
MINPP1	chr10	87553100	CATTT	A549	TCAGGTAGGACAGCTCTAGCA	TGGGGAAGAGAAAAGTCCTGG
HSD17B11	chr4	87336620	GATCA	A549	CCTACCCATTGCCACTCTGT	TTGAAGGTTGTCATGTTCTGTTT
SET	chr9	128694693	CCTTT	HeLa	AGCAACATCATCACGGGTGT	AGCTCGGTGGTGTTGATTCC
HNRNPA3	chr2	177221246	TATAA	HeLa	GGAATGGGGTGTGCTAGTGT	ACAGGAAATGTTAATCTCCCCCA
CENPA	chr2	26792773	GTTAA	HepG2	TAAGCTCCCAGGAGTCAACAC	CAATTGTGCCTTGGTGCCTT
NUTF2	chr16	67871164	CTTTT	HepG2	CTGCACAACTTTGGCTGACC	GTGGAGTGGGAGAGAACTGC
CGGBP1	chr3	88052409	TTTGA	HepG2	TGGCAAGATCTCCAAGCTGA	GTGTGGGTGGAGATAAACCAGT
MTPN	chr7	135928368	ACTGA	HepG2	TTAGGGGAGGGTGGGTTAGG	AGGCTGCATTAAGACAGCAAA
SMAD4	chr18	51079646	GATCA	HepG2	CACTGTTCTGCAAAGGTGGC	ACTGGCTGTTGCCTGTCATT
BCCIP	chr10	125836357	CTTTA	Jurkat	TGTCTGGGAGGCAAATGGTC	GACACATGGGACAGAACCCT
PTMS	chr12	6770668	TCTCC	Jurkat	GCCACCCTCTTCTTTCTCCC	ATAGGGATGGGGCAGGACAT
STRN4	chr19	46719592	CTTCC	Jurkat	CCCACCCGCATTATCACTGT	AAGATGGGGACAGAGGGGTT
TLE5	chr19	3061251	CCTCG	Jurkat	GCCAGGGGCCGTAAACAC	GGGGACTCACATTCTCGGG
CALCOCO2	chr17	48852546	TGTTC	NTERA	GGCAGTTGGGAGTTGCTAGG	AGCCCTTTCCTAAAGCCAGT
KPNA4	chr3	160509818	ATTAG	SH-SY5Y	ACAGGGGGATTTTGGCACTC	TGACGAAAGGAAGTCAAGGTG
PDLIM1	chr10	95238063	TATGT	SH-SY5Y	ATGATTGGAGGCCAGTTGGG	ATTGTAAAAGCGGGCATCGC
PPP4R3B	chr2	55549505	AATGG	SH-SY5Y	AAGTCACAGGTTTGGGGACG	TGGTAGGCGGTTGACAACAT
ATAD2	chr8	123322985	AATGT	A549	TGAGGAAGTTTCTCTCTCACACA	TGTGACCACAAGAGCATTTGTAA
SEC23IP	chr10	119941447	AGTTA	A549	GCACTTGCCTTGTTGCTGAA	ACAAAAGAAAATCAGCATTCCCACA
DAZAP1	chr19	1432553	GTTTG	HeLa	CACAACGTGTCTTGTGCCTT	CATAGGGGAAGTCTGGCTGAG
KLF16	chr19	1852583	CTTGG	HeLa	TCTGGAGCAGGGGTAGGTAG	TACAAGGATGAGGCCAGGCA
PAPOLA	chr14	96567007	TTTGC	SH-SY5Y	AACTGCACCCAAGTTTTGCC	GCTCTTGAAAAATACAAGGAGTACA
SNAP23	chr15	42532384	GCTGA	SH-SY5Y	CAGTTTTGCAACCTCTGCTCC	AGTGTTCCTGAATGGTGCAA
LAPTM4B	chr8	97776038	GTTCT	ALL	CGACGCTCCTGAAAACTTGCG	GGAAGCAACGCAGGGTCC
LAPTM4B	chr8	97776040	TCTAC	ALL	SAME ABOVE	SAME ABOVE
LAPTM4B	chr8	97816122	GTTGG	ALL	TTCTGTTTAGCAACGCGCAG	AGAGGTCCACGTACCAGTTG
EIF3A	chr10	119036022	GATTT	ALL	AGGCCTCATGGAGAGCTGAG	TGGCATGGTTTTTCCAACCT
EIF3A	chr10	119035981	GATTA	ALL	SAME ABOVE	SAME ABOVE
EIF3A	chr10	119035946	GATTC	ALL	SAME ABOVE	SAME ABOVE
DRG2	chr17	18107480	TGTAG	HeLa	TGGGACACACAAACACCCAA	GCATGCCATCTGCTTTAGGC
IPO7	chr11	9445686	GGTCA	HeLa	AGGCATGGGCTACAGGACTA	AGGCTAGCAGGCTTGTTTCA
MRPL46	chr16	67871164	TCTAA	SH-SY5Y	GTAAGGCGGACGCTGTTAGG	cgtcactctgaaccctgcat
SLC25A1	chr22	1917796	GTTCC	A549	TCCTGACCGCCCCCTC	TGTGGTTGCTGAGGAACTCG
