## Supplementary Table 4 for "mRNA psi profiling using nanopore DRS reveals cell type-specific pseudouridylation and translational regulation"

### Sheet: Sheet1
Cell Line	Sequencing Device	Total Number of Reads	Pooled Replicates
A549	MinION	2362999	ü
HeLa	MinION	4257869	ü
HepG2	MinION	2407221	ü
Jurkat EG-1	PromethION	10931896	X
NTERA	PromethION	10107973	X
SH-SY5Y	MinION	6064224	ü
