## Supplementary Table 6 for "mRNA psi profiling using nanopore DRS reveals cell type-specific pseudouridylation and translational regulation"

### Sheet: PUS TPMs
Cell Line	Bootstrap Replicate	PUS1	PUSL1	PUS3	PUS7	PUS7L	PUS10	TRUB1	TRUB2	DKC1	RPUSD1	RPUSD2
A549	BS1	34.8439	25.6943	6.74481	14.8447	1.53884	1.10827	37.161	15.799	129.05	37.4379	18.1533
A549	BS2	34.2421	26.0597	7.80536	13.5908	1.6145	0.471577	28.6681	19.3327	139.586	30.9535	19.3142
A549	BS3	33.9101	42.6877	7.29883	13.3319	1.53882	4.58037	25.9752	19.7136	129.778	34.711	19.7573
A549	BS4	25.7637	39.3029	8.0922	8.81138	1.02674	2.21147	27.6604	19.4146	127.225	34.4576	18.9242
A549	BS5	35.2186	26.6112	5.14805	9.04747	1.77431	0.313234	27.7236	17.7935	121.656	34.1249	16.5469
A549	BS6	33.9779	44.6392	8.69584	14.7046	2.17908	0.569716	25.5817	17.3127	144.537	28.0329	14.5804
A549	BS7	32.5427	31.4616	6.55337	9.44812	2.02004	3.80494	27.761	18.9416	137.6	32.588	13.8687
A549	BS8	35.0501	32.1528	6.77843	16.53	1.66583	2.94745	27.1581	15.0535	137.535	36.3274	13.8223
A549	BS9	29.1682	41.8999	4.58257	14.771	1.59985	0.161924	28.8166	20.2937	143.904	37.7896	18.1807
A549	BS10	32.5132	34.3227	5.76841	14.1866	2.30969	1.77022	31.9125	15.2556	116.666	33.5109	17.4464
HeLa	BS1	25.5631	53.399	15.7324	14.0035	2.94849	0.307375	22.2079	22.4333	142.749	53.4013	11.4975
HeLa	BS2	21.6864	73.3661	19.6181	18.8621	2.89575	1.28375	22.5992	24.5077	143.897	47.6741	10.7403
HeLa	BS3	22.176	65.2489	20.2424	17.6213	2.03555	1.03166	21.5669	26.4425	169.09	53.8917	14.2529
HeLa	BS4	17.2078	65.285	17.8803	17.6818	0.916175	0.593867	26.3755	25.2237	155.285	57.2444	14.8628
HeLa	BS5	17.6237	59.0115	19.3313	16.542	1.78114	0.722286	22.8002	27.0511	179.038	51.3733	11.4475
HeLa	BS6	28.0004	68.4555	16.0698	12.1802	2.45179	1.16189	22.625	20.5349	165.844	62.7064	9.00047
HeLa	BS7	36.0194	57.0648	19.2117	23.1982	0.969297	0.466733	18.5042	24.439	146.011	57.9497	9.20393
HeLa	BS8	27.9814	76.7248	20.3216	17.4134	3.64141	1.36888	21.661	23.9099	156.011	61.0844	11.9449
HeLa	BS9	23.2153	66.4854	14.8986	21.8786	2.53819	0.625512	19.8205	23.9466	171.341	50.1398	15.0525
HeLa	BS10	15.4606	81.0527	13.4018	23.8995	1.70016	0.810316	30.384	22.6807	162.807	58.5463	11.8236
HepG2	BS1	21.6462	29.2277	13.9034	11.8704	2.17221	8.25313	26.1734	10.8604	74.2713	32.2367	12.754
HepG2	BS2	20.5075	27.021	7.3047	11.6187	1.2861	3.38709	31.858	10.3908	88.9989	41.8939	12.664
HepG2	BS3	19.2652	28.9609	14.0669	16.1048	1.60539	8.67569	27.9918	10.1269	87.7175	35.265	10.2547
HepG2	BS4	20.3317	24.0281	14.548	9.14645	1.04143	8.37828	35.4104	9.98673	75.2052	32.0057	13.4321
HepG2	BS5	19.5547	21.6621	13.6038	13.1303	1.51877	9.70379	38.2032	10.0483	75.7288	44.9301	12.0104
HepG2	BS6	21.6438	16.5358	12.3328	16.6441	0.900696	4.80996	40.0277	12.3669	89.963	48.3525	11.1229
HepG2	BS7	16.5683	17.9543	11.9237	9.69919	1.26867	9.84115	32.9554	9.9708	79.1185	35.9715	7.65426
HepG2	BS8	24.3414	21.2547	12.536	14.494	1.22783	8.90868	45.5487	9.37911	86.0086	38.3554	14.343
HepG2	BS9	19.4137	25.1503	12.0839	10.7656	1.44965	3.28001	33.5571	10.8723	71.7723	52.3248	14.9
HepG2	BS10	15.7843	22.1555	13.4372	18.6731	1.28561	6.45448	36.3104	11.9818	89.647	51.6162	14.1163
Jurkat	BS1	24.1713	38.4927	31.8729	20.6817	5.99653	0.893788	38.3475	15.2502	133.096	36.6043	16.6912
Jurkat	BS2	14.0404	51.7956	27.4029	28.8426	6.11006	1.01809	43.4965	15.8374	122.271	31.1157	24.5771
Jurkat	BS3	22.5774	27.9417	17.8646	36.1588	3.24355	4.60499	58.8543	18.4691	132.119	36.7011	12.1165
Jurkat	BS4	14.4366	35.1264	23.2696	29.4443	5.93273	1.45813	51.9234	17.5903	141.322	35.3471	23.249
Jurkat	BS5	15.2586	37.0015	23.6368	21.0232	4.12022	3.2922	59.4434	14.2798	112.841	37.7225	23.9992
Jurkat	BS6	16.879	25.6894	17.0177	22.374	7.52443	9.88159	57.878	17.0813	124.025	32.9545	18.866
Jurkat	BS7	14.6823	32.7808	18.8169	27.6182	10.8733	6.48463	52.9211	15.4764	125.762	39.4464	19.2224
Jurkat	BS8	14.4278	31.711	30.0208	26.5901	3.5609	2.19561	38.3149	18.9586	126.553	29.2065	20.0387
Jurkat	BS9	17.4908	37.4517	27.0698	20.7842	8.0934	1.21395	53.0162	17.2996	126.792	34.9947	16.3679
Jurkat	BS10	18.4956	37.8322	26.3669	22.5594	5.071	4.10599	39.5052	15.7416	132.345	32.7966	14.8413
NTERA	BS1	28.6733	32.0926	10.4565	23.6477	5.74092	6.32746	23.6612	15.7664	106.043	72.3258	20.3569
NTERA	BS2	23.1387	38.5046	14.3969	41.2252	3.28746	5.0087	15.7722	15.115	92.9314	88.0694	18.1007
NTERA	BS3	34.1304	28.6383	17.913	37.3213	5.07428	1.06075	17.738	20.2964	89.4836	64.6631	23.2175
NTERA	BS4	25.7108	20.2301	15.0564	25.865	7.97786	0.670355	10.0708	15.0894	97.4104	59.7443	17.6785
NTERA	BS5	26.4588	31.4075	11.8789	38.6502	2.47308	0.441493	20.2017	15.4743	110.039	63.5328	13.2757
NTERA	BS6	25.8156	27.0658	17.404	33.7925	4.73448	0.576253	23.9543	21.1105	113.396	85.2855	20.9069
NTERA	BS7	29.4523	41.4828	15.6304	35.4981	1.53618	1.08255	20.5065	14.3481	105.643	83.9561	20.006
NTERA	BS8	26.2976	20.4033	13.7924	32.2314	3.12328	0.314287	14.1124	15.06	106.213	77.0341	18.4124
NTERA	BS9	30.8074	37.635	14.3475	19.5615	5.2582	3.15417	16.1527	14.68	107.649	57.886	19.3537
NTERA	BS10	24.0955	33.8285	19.7624	36.0208	3.04788	0.292142	20.9567	16.7953	118.646	68.7914	15.8197
SHSY5Y	BS1	4.80003	25.114	24.3865	9.96484	0.401776	0.324538	18.9334	10.4707	57.63	10.8235	9.79351
SHSY5Y	BS2	6.35998	13.8585	28.8883	9.96733	0.716928	1.05802	22.1017	13.0487	50.894	14.1624	11.6156
SHSY5Y	BS3	7.49805	21.5758	21.5087	6.77217	0.818334	0.279203	19.2887	11.1935	38.946	13.5249	11.636
SHSY5Y	BS4	7.50668	10.4391	19.6037	8.70599	0.305534	1.16842	22.7611	10.9212	48.5225	21.6339	10.6063
SHSY5Y	BS5	4.36405	28.4284	26.6655	3.13545	0.52174	1.12905	14.617	13.6026	42.4648	8.24245	7.95693
SHSY5Y	BS6	8.2165	25.549	23.0044	7.82429	0.381106	0.622485	19.0241	14.6668	43.557	27.0439	7.31782
SHSY5Y	BS7	5.18822	21.9065	17.4842	16.4604	0.124572	1.60502	15.8715	11.1807	49.8488	15.7969	7.93909
SHSY5Y	BS8	6.80181	16.7713	13.4348	14.2479	0.448051	0.689444	21.5981	11.4259	57.603	17.8912	5.08171
SHSY5Y	BS9	2.66719	20.2599	22.8857	8.98908	0.706806	3.47829	19.6003	11.8247	46.2283	21.3947	13.0138
SHSY5Y	BS10	3.27847	17.5401	17.9805	13.473	0.116552	0.614271	13.2975	13.5549	37.2357	14.1103	7.44218
