## Supplementary Table 8 for "mRNA psi profiling using nanopore DRS reveals cell type-specific pseudouridylation and translational regulation"

rank	ACP	Annotation	chr	position	kmer	color	A549.mm.Direct	HeLa.mm.Direct	HepG2.mm.Direct	Jurkat.mm.Direct	NTERA.mm.Direct	SHSY5Y.mm.Direct	A549.psi	HeLa.psi	HepG2.psi	Jurkat.psi	NTERA.psi	SHSY5Y.psi	BID	CeU	psi	PRAISE	RBS	ortho	CDS	Three_prime_UTR	Five_Prime_UTR	start_codon	stop_codon	stop_codon_redefined_as_selenocysteine
6	AASDHPPTchr11106090565	AASDHPPT	chr11	106090565	GTTCA	trub1	64.7887323943662	62.8571428571429	50.8771929824561	38.4858044164038	25.4838709677419	23.6842105263158	1	1	1	1	1	1	0	1	0	1	0	2	TRUE	FALSE	FALSE	FALSE	FALSE	FALSE
1	ACTL6Achr3179587991	ACTL6A	chr3	179587991	TGTAG	pus7	0	11.1111111111111	0	0	0	0	0	1	0	0	0	0	0	0	0	1	0	1	TRUE	FALSE	FALSE	FALSE	FALSE	FALSE
1	ACTR2chr265270551	ACTR2	chr2	65270551	TGTAG	pus7	0	15.2482269503546	0	0	0	0	0	1	0	0	0	0	1	0	0	0	0	1	FALSE	TRUE	FALSE	FALSE	FALSE	FALSE
6	AK2chr133014553	AK2	chr1	33014553	GTTCA	trub1	97.0588235294118	95.25	98.4615384615385	93.2339449541284	95.2668680765357	91.9028340080972	1	1	1	1	1	1	1	1	1	1	0	4	TRUE	TRUE	FALSE	FALSE	FALSE	FALSE
4	ALG3chr3184242888	ALG3	chr3	184242888	GTTCT	trub1	13.953488372093	13.6363636363636	35.4430379746835	0	12.3287671232877	0	1	1	1	0	1	0	1	0	0	1	0	2	TRUE	TRUE	FALSE	FALSE	FALSE	FALSE
2	ANXA5chr4121677925	ANXA5	chr4	121677925	AATTG	other	0	14.7252747252747	0	0	10.0315457413249	0	0	1	0	0	1	0	0	0	0	1	0	1	TRUE	TRUE	FALSE	FALSE	FALSE	FALSE
2	ARPC2chr2218254285	ARPC2	chr2	218254285	GTTCA	trub1	11.304347826087	0	10.7913669064748	0	0	0	1	0	1	0	0	0	0	0	0	1	0	1	FALSE	TRUE	FALSE	FALSE	FALSE	FALSE
4	ASAH1chr818071323	ASAH1	chr8	18071323	AATTG	other	18.8679245283019	21.875	0	13.2352941176471	19.9275362318841	0	1	1	0	1	1	0	0	0	0	1	0	1	TRUE	TRUE	TRUE	FALSE	FALSE	FALSE
4	ATP2A2chr12110343336	ATP2A2	chr12	110343336	GTTCA	trub1	21.1726384364821	11.1111111111111	31.3725490196078	0	10.3112840466926	0	1	1	1	0	1	0	0	0	0	1	0	1	TRUE	TRUE	FALSE	FALSE	FALSE	FALSE
1	ATP5F1Echr2059028812	ATP5F1E	chr20	59028812	TTTCC	other	18.3606557377049	0	0	0	0	0	1	0	0	0	0	0	0	0	0	1	0	1	FALSE	TRUE	FALSE	FALSE	FALSE	FALSE
1	ATP5MGchr11118409636	ATP5MG	chr11	118409636	GGTAT	other	12.5	0	0	0	0	0	1	0	0	0	0	0	0	0	0	1	0	1	FALSE	TRUE	FALSE	FALSE	FALSE	FALSE
6	ATP5MJchr14103912631	ATP5MJ	chr14	103912631	CGTCA	other	38.9714285714286	42.3039690222652	10.3896103896104	34.3588539220291	38.2005899705015	22.275204359673	1	1	1	1	1	1	1	0	0	1	0	2	FALSE	TRUE	FALSE	FALSE	FALSE	FALSE
2	ATXN10chr2245729539	ATXN10	chr22	45729539	GATCA	other	0	16.0990712074303	0	0	10.4771784232365	0	0	1	0	0	1	0	1	0	0	1	0	2	TRUE	FALSE	FALSE	FALSE	FALSE	FALSE
1	B2Mchr1544717723	B2M	chr15	44717723	GTTAA	other	0	10.2040816326531	0	0	0	0	0	1	0	0	0	0	0	1	0	1	0	2	FALSE	TRUE	FALSE	FALSE	FALSE	FALSE
3	B4GALT3chr1161171614	B4GALT3	chr1	161171614	TGTAG	pus7	0	14.2857142857143	0	0	13.75	16.0337552742616	0	1	0	0	1	1	0	1	0	1	0	2	FALSE	TRUE	FALSE	FALSE	FALSE	FALSE
3	BCAP31chrX153703029	BCAP31	chrX	153703029	GATGT	other	16.8115942028986	22.9813664596273	0	0	13.6363636363636	0	1	1	0	0	1	0	1	1	0	1	1	4	TRUE	FALSE	FALSE	FALSE	FALSE	FALSE
1	BIRC5chr1778224666	BIRC5	chr17	78224666	GCTGT	other	0	13.0217028380634	0	0	0	0	0	1	0	0	0	0	1	0	0	1	0	2	FALSE	TRUE	FALSE	FALSE	FALSE	FALSE
1	BOP1chr8144264006	BOP1	chr8	144264006	CCTGT	other	0	12.6984126984127	0	0	0	0	0	1	0	0	0	0	1	0	0	0	0	1	TRUE	FALSE	FALSE	FALSE	FALSE	FALSE
3	CALM1chr1490404726	CALM1	chr14	90404726	ACTTT	other	13.7755102040816	21.6216216216216	0	0	19.1247974068071	0	1	1	0	0	1	0	0	1	0	0	0	1	FALSE	TRUE	FALSE	FALSE	FALSE	FALSE
3	CALRchr1912940843	CALR	chr19	12940843	TCTAT	other	22.5433526011561	29.7142857142857	0	0	25.1517779705117	0	1	1	0	0	1	0	0	1	0	1	0	2	TRUE	FALSE	FALSE	FALSE	FALSE	FALSE
2	CALUchr7128771195	CALU	chr7	128771195	GTTAA	other	24.4444444444444	0	42.8571428571429	0	0	0	1	0	1	0	0	0	0	1	0	0	0	1	FALSE	TRUE	FALSE	FALSE	FALSE	FALSE
1	CAP1chr140072563	CAP1	chr1	40072563	TTTCT	other	0	12.9707112970711	0	0	0	0	0	1	0	0	0	0	0	0	0	1	0	1	FALSE	TRUE	FALSE	FALSE	FALSE	FALSE
4	CCNB2chr1559114857	CCNB2	chr15	59114857	CATTA	other	17.0854271356784	11.9047619047619	0	11.4155251141553	10.7212475633528	0	1	1	0	1	1	0	0	1	0	0	0	1	TRUE	FALSE	FALSE	FALSE	FALSE	FALSE
1	CCNDBP1chr1543194802	CCNDBP1	chr15	43194802	AATAG	other	0	0	0	11.044776119403	0	0	0	0	0	1	0	0	0	0	0	1	0	1	TRUE	TRUE	FALSE	FALSE	FALSE	FALSE
1	CCT8chr2129063500	CCT8	chr21	29063500	AATTG	other	0	10.4109589041096	0	0	0	0	0	1	0	0	0	0	0	0	0	1	0	1	TRUE	FALSE	FALSE	FALSE	FALSE	FALSE
2	CDC20chr143360868	CDC20	chr1	43360868	GGTAA	other	0	0	16.6666666666667	0	0	11.9047619047619	0	0	1	0	0	1	1	1	0	0	0	2	TRUE	FALSE	FALSE	FALSE	FALSE	FALSE
5	CDC42chr122092496	CDC42	chr1	22092496	TGTAG	pus7	34.1176470588235	41.0810810810811	21.3114754098361	0	26.1146496815287	11.5942028985507	1	1	1	0	1	1	1	1	0	1	0	3	FALSE	TRUE	FALSE	FALSE	FALSE	FALSE
1	CLPPchr196364500	CLPP	chr19	6364500	CATCC	other	0	10.2040816326531	0	0	0	0	0	1	0	0	0	0	0	0	0	1	0	1	TRUE	FALSE	FALSE	FALSE	FALSE	FALSE
1	COMMD9chr1136274479	COMMD9	chr11	36274479	GATTG	other	0	14.2857142857143	0	0	0	0	0	1	0	0	0	0	0	1	0	0	0	1	FALSE	TRUE	FALSE	FALSE	FALSE	FALSE
2	CORO1Cchr12108648777	CORO1C	chr12	108648777	GTTCG	trub1	19.4968553459119	0	0	0	10.958904109589	0	1	0	0	0	1	0	0	0	0	1	1	2	TRUE	TRUE	FALSE	FALSE	FALSE	FALSE
4	COX14chr1250120313	COX14	chr12	50120313	GTTGA	other	11.731843575419	20.1980198019802	0	11.3997113997114	16.348195329087	0	1	1	0	1	1	0	0	0	0	1	0	1	FALSE	TRUE	FALSE	FALSE	FALSE	FALSE
6	COX20chr1244843050	COX20	chr1	244843050	TGTAG	pus7	30	52.7027027027027	14.0449438202247	19.8237885462555	16.9230769230769	14.3589743589744	1	1	1	1	1	1	0	0	0	1	0	1	TRUE	TRUE	FALSE	FALSE	FALSE	FALSE
2	COX6A1chr12120440585	COX6A1	chr12	120440585	TTTGG	other	12.1822033898305	11.439842209073	0	0	0	0	1	1	0	0	0	0	0	0	0	1	0	1	FALSE	TRUE	FALSE	FALSE	FALSE	FALSE
1	CREG1chr1167546103	CREG1	chr1	167546103	GTTCA	trub1	0	0	12.2448979591837	0	0	0	0	0	1	0	0	0	0	0	0	1	0	1	TRUE	FALSE	FALSE	FALSE	FALSE	FALSE
1	CSTBchr2143774290	CSTB	chr21	43774290	GTTCC	trub1	0	0	16.0337552742616	0	0	0	0	0	1	0	0	0	1	1	0	1	0	3	TRUE	TRUE	FALSE	FALSE	FALSE	FALSE
1	CTSCchr1188294008	CTSC	chr11	88294008	TGTAG	pus7	0	15.8640226628895	0	0	0	0	0	1	0	0	0	0	1	0	0	0	0	1	TRUE	TRUE	FALSE	FALSE	TRUE	FALSE
5	DAZAP1chr191435642	DAZAP1	chr19	1435642	GTTTG	other	26.4705882352941	17.4757281553398	45	15.9802306425041	18.562874251497	0	1	1	1	1	1	0	0	0	0	1	0	1	FALSE	TRUE	FALSE	FALSE	FALSE	FALSE
2	DHCR7chr1171434687	DHCR7	chr11	71434687	GATTC	other	10.126582278481	16.6666666666667	0	0	0	0	1	1	0	0	0	0	0	1	0	0	0	1	FALSE	TRUE	FALSE	FALSE	FALSE	FALSE
6	DKC1chrX154765961	DKC1	chrX	154765961	GTTCA	trub1	82.4242424242424	83.8235294117647	94.7368421052632	78.1190019193858	86.2650602409638	72	1	1	1	1	1	1	0	1	1	1	0	3	TRUE	FALSE	FALSE	FALSE	FALSE	FALSE
1	DNM2chr1910831526	DNM2	chr19	10831526	GGTAG	other	0	11.6279069767442	0	0	0	0	0	1	0	0	0	0	0	0	0	1	0	1	FALSE	TRUE	FALSE	FALSE	FALSE	FALSE
3	DNPH1chr643225785	DNPH1	chr6	43225785	CTTCG	other	14.7058823529412	19.0298507462687	0	10.7765451664025	0	0	1	1	0	1	0	0	0	0	0	1	0	1	TRUE	TRUE	FALSE	FALSE	FALSE	FALSE
1	DRG2chr1718107480	DRG2	chr17	18107480	TGTAG	pus7	0	23.1707317073171	0	0	0	0	0	1	0	0	0	0	1	1	0	1	0	3	FALSE	TRUE	FALSE	FALSE	FALSE	FALSE
4	EBPLchr1349660860	EBPL	chr13	49660860	TATTG	other	20.9677419354839	26.5682656826568	0	16.1702127659574	20.3504043126685	0	1	1	0	1	1	0	0	1	0	1	0	2	FALSE	TRUE	FALSE	FALSE	FALSE	FALSE
3	EIF3Dchr2236511724	EIF3D	chr22	36511724	GTTCA	trub1	16.5829145728643	10.6060606060606	24.6835443037975	0	0	0	1	1	1	0	0	0	0	0	0	1	1	2	TRUE	TRUE	FALSE	FALSE	FALSE	FALSE
3	EIF3Fchr117996052	EIF3F	chr11	7996052	TCTAG	pus7	0	0	13.1672597864769	10.3395061728395	0	25.4570074475288	0	0	1	1	0	1	0	0	0	1	0	1	FALSE	TRUE	FALSE	FALSE	FALSE	FALSE
1	EIF5Achr177311906	EIF5A	chr17	7311906	GCTGG	other	0	0	0	0	10.2189781021898	0	0	0	0	0	1	0	0	0	0	1	0	1	FALSE	TRUE	FALSE	FALSE	FALSE	FALSE
3	ENSAchr1150622412	ENSA	chr1	150622412	TGTAG	pus7	22.2826086956522	25.8426966292135	0	0	16.297558205565	0	1	1	0	0	1	0	1	1	0	1	0	3	FALSE	TRUE	FALSE	FALSE	FALSE	FALSE
1	ERGIC3chr2035542868	ERGIC3	chr20	35542868	GATGT	other	0	10.8843537414966	0	0	0	0	0	1	0	0	0	0	1	1	0	1	1	4	TRUE	FALSE	FALSE	FALSE	FALSE	FALSE
6	ERHchr1469380270	ERH	chr14	69380270	GTTCC	trub1	77.8846153846154	78.1021897810219	83.1325301204819	26.4227642276423	67.6767676767677	44	1	1	1	1	1	1	1	1	1	1	0	4	FALSE	TRUE	FALSE	FALSE	FALSE	FALSE
2	EXOSC5chr1941386403	EXOSC5	chr19	41386403	AATGG	other	0	16.1904761904762	0	13.1284916201117	0	0	0	1	0	1	0	0	1	0	0	0	0	1	FALSE	TRUE	FALSE	FALSE	FALSE	FALSE
1	EXOSC7chr345011328	EXOSC7	chr3	45011328	GATTC	other	0	0	0	0	10.5363984674329	0	0	0	0	0	1	0	0	0	0	1	0	1	TRUE	FALSE	FALSE	FALSE	FALSE	FALSE
3	FHchr1241500439	FH	chr1	241500439	TATAG	pus7	0	15.2542372881356	0	17.2881355932203	14.745308310992	0	0	1	0	1	1	0	0	0	0	1	0	1	TRUE	TRUE	FALSE	FALSE	FALSE	FALSE
1	FIBPchr1165885581	FIBP	chr11	65885581	ACTTT	other	0	10.7438016528926	0	0	0	0	0	1	0	0	0	0	0	1	0	1	0	2	TRUE	TRUE	FALSE	FALSE	FALSE	FALSE
6	FKBP4chr122803909	FKBP4	chr12	2803909	GTTCC	trub1	68.7943262411348	45.4212454212454	58.0152671755725	34.6086956521739	42.2552923915322	38.3367139959432	1	1	1	1	1	1	0	1	1	1	0	3	FALSE	TRUE	FALSE	FALSE	FALSE	FALSE
1	G6PDchrX154533054	G6PD	chrX	154533054	GATGG	other	0	14.7058823529412	0	0	0	0	0	1	0	0	0	0	0	0	0	1	0	1	TRUE	FALSE	FALSE	FALSE	FALSE	FALSE
6	GHITMchr1084141542	GHITM	chr10	84141542	TCTAG	pus7	19.6531791907514	44.0298507462687	14.5098039215686	26.5168539325843	27.4238227146814	28.3582089552239	1	1	1	1	1	1	1	1	0	1	0	3	TRUE	FALSE	FALSE	FALSE	FALSE	FALSE
1	GHITMchr1084144041	GHITM	chr10	84144041	GGTCT	other	0	18.2758620689655	0	0	0	0	0	1	0	0	0	0	0	0	0	1	0	1	TRUE	FALSE	FALSE	FALSE	FALSE	FALSE
4	GLRX3chr10130174869	GLRX3	chr10	130174869	TGTTG	other	18.3150183150183	27.6595744680851	0	18.1454836131095	15.6188605108055	0	1	1	0	1	1	0	0	0	0	1	0	1	TRUE	FALSE	FALSE	FALSE	FALSE	FALSE
1	GNPTGchr161362098	GNPTG	chr16	1362098	GGTGA	other	0	0	10.3448275862069	0	0	0	0	0	1	0	0	0	0	0	0	0	1	1	TRUE	TRUE	FALSE	FALSE	FALSE	FALSE
1	GOLGA7chr841510774	GOLGA7	chr8	41510774	TGTAG	pus7	0	16.6666666666667	0	0	0	0	0	1	0	0	0	0	0	1	0	1	0	2	FALSE	TRUE	FALSE	FALSE	FALSE	FALSE
1	GPX1chr349357686	GPX1	chr3	49357686	GTTCG	trub1	10.4011887072808	0	0	0	0	0	1	0	0	0	0	0	0	0	0	1	0	1	TRUE	TRUE	FALSE	FALSE	FALSE	FALSE
5	GRB2chr1775321753	GRB2	chr17	75321753	GTTCA	trub1	32.9113924050633	27.906976744186	25.4385964912281	15.4627539503386	14.0449438202247	0	1	1	1	1	1	0	1	1	0	1	0	3	TRUE	FALSE	FALSE	FALSE	FALSE	FALSE
3	GTF2H5chr6158192256	GTF2H5	chr6	158192256	TTTAG	pus7	12.0567375886525	14.6341463414634	0	0	11.4563106796117	0	1	1	0	0	1	0	0	0	0	1	0	1	FALSE	TRUE	FALSE	FALSE	FALSE	FALSE
4	GTF3C6chr6110967668	GTF3C6	chr6	110967668	GTTCA	trub1	37.8676470588235	32.5732899022801	36.7088607594937	15.5026861089793	0	0	1	1	1	1	0	0	0	0	0	1	0	1	TRUE	FALSE	FALSE	FALSE	FALSE	FALSE
5	H2AZ2chr744835564	H2AZ2	chr7	44835564	GTTGG	other	30.1324503311258	16.9977924944812	52.2058823529412	16.4647993943982	20.0751476113795	0	1	1	1	1	1	0	1	0	0	1	0	2	TRUE	FALSE	FALSE	FALSE	FALSE	FALSE
4	HADHBchr226277136	HADHB	chr2	26277136	TCTCT	other	38	28.8888888888889	0	17.3913043478261	13.4228187919463	0	1	1	0	1	1	0	0	0	0	1	0	1	TRUE	FALSE	FALSE	FALSE	FALSE	FALSE
6	HEXAchr1572344047	HEXA	chr15	72344047	TGTAG	pus7	12.3287671232877	24.2424242424242	21.875	12.0996441281139	16.1290322580645	25.4545454545455	1	1	1	1	1	1	1	1	1	1	0	4	FALSE	TRUE	FALSE	FALSE	FALSE	FALSE
3	HMGA1chr634246158	HMGA1	chr6	34246158	ATTTG	other	0	17.6470588235294	0	0	12.7319587628866	12.4528301886792	0	1	0	0	1	1	0	1	0	1	0	2	FALSE	TRUE	FALSE	FALSE	FALSE	FALSE
2	HNRNPCchr1421210231	HNRNPC	chr14	21210231	GCTAA	other	0	13.0434782608696	11.7647058823529	0	0	0	0	1	1	0	0	0	0	1	0	1	0	2	FALSE	TRUE	FALSE	FALSE	FALSE	FALSE
3	HPRT1chrX134498641	HPRT1	chrX	134498641	TGTAG	pus7	10.2702702702703	19.3415637860082	13.0434782608696	0	0	0	1	1	1	0	0	0	0	1	0	1	0	2	TRUE	FALSE	FALSE	FALSE	FALSE	FALSE
2	HSPA5chr9125238731	HSPA5	chr9	125238731	GCTCG	other	0	14.3916913946588	0	0	11.1605614515577	0	0	1	0	0	1	0	0	0	0	0	1	1	TRUE	FALSE	FALSE	FALSE	FALSE	FALSE
6	HSPD1chr2197486726	HSPD1	chr2	197486726	GTTAA	other	78.4848484848485	96.1115187087307	97.123745819398	93.6335655272963	96.8045354980028	94.9118046132972	1	1	1	1	1	1	0	0	1	1	0	2	FALSE	TRUE	FALSE	FALSE	FALSE	FALSE
4	IARS2chr1220139051	IARS2	chr1	220139051	TTTCA	other	16.9590643274854	28.5	0	11.6100766703176	11.003861003861	0	1	1	0	1	1	0	0	0	1	1	0	2	TRUE	FALSE	FALSE	FALSE	FALSE	FALSE
6	IDH3Bchr202660769	IDH3B	chr20	2660769	ACTCG	other	28.9156626506024	12.2448979591837	14.2857142857143	13.8429752066116	18.9189189189189	10.2040816326531	1	1	1	1	1	1	0	0	0	1	0	1	TRUE	FALSE	FALSE	FALSE	FALSE	FALSE
6	IDI1chr101044099	IDI1	chr10	1044099	GTTCA	trub1	97.7777777777778	96.7032967032967	95.5555555555556	95.8530805687204	93.9698492462311	100	1	1	1	1	1	1	0	1	1	1	0	3	TRUE	FALSE	FALSE	FALSE	FALSE	FALSE
4	INTS10chr819851849	INTS10	chr8	19851849	TGTAG	pus7	0	33.6538461538462	0	11.5485564304462	17.1171171171171	26.9230769230769	0	1	0	1	1	1	0	1	0	1	0	2	FALSE	TRUE	FALSE	FALSE	FALSE	FALSE
3	ITFG1chr1647311407	ITFG1	chr16	47311407	GTTCC	trub1	20	0	31.5789473684211	0	0	25	1	0	1	0	0	1	0	0	1	1	0	2	TRUE	FALSE	FALSE	FALSE	FALSE	FALSE
6	LAPTM4Achr220037564	LAPTM4A	chr2	20037564	GTTCA	trub1	53.3333333333333	44.8924731182796	80.4173354735153	14.8780487804878	41.3855421686747	20.6395348837209	1	1	1	1	1	1	1	1	1	1	0	4	TRUE	FALSE	FALSE	FALSE	FALSE	FALSE
5	LAPTM4Bchr897776038	LAPTM4B	chr8	97776038	GTTCT	trub1	26.2237762237762	16.2280701754386	35.7933579335793	10.4895104895105	0	10.0649350649351	1	1	1	1	0	1	0	1	0	1	0	2	TRUE	FALSE	FALSE	FALSE	FALSE	FALSE
2	LAPTM4Bchr897816122	LAPTM4B	chr8	97816122	GTTGG	other	0	14.3589743589744	0	0	10.1046698872786	0	0	1	0	0	1	0	0	0	0	1	0	1	TRUE	FALSE	FALSE	FALSE	FALSE	FALSE
2	LDHAchr1118399537	LDHA	chr11	18399537	TGTCT	other	12.5143513203215	10.2420856610801	0	0	0	0	1	1	0	0	0	0	1	0	0	0	0	1	TRUE	TRUE	FALSE	FALSE	FALSE	FALSE
1	LLPHchr1266129012	LLPH	chr12	66129012	TATTC	other	0	13.1313131313131	0	0	0	0	0	1	0	0	0	0	0	1	0	1	0	2	TRUE	TRUE	FALSE	FALSE	FALSE	FALSE
5	M6PRchr128941306	M6PR	chr12	8941306	GTTGC	other	25.7575757575758	26.865671641791	37.2093023255814	15.4046997389034	14.708886618999	0	1	1	1	1	1	0	0	0	1	1	0	2	FALSE	TRUE	FALSE	FALSE	FALSE	FALSE
6	MCM5chr2235424407	MCM5	chr22	35424407	TGTAG	pus7	38.1578947368421	56.9343065693431	47.3684210526316	24.6527777777778	45.1005025125628	57.4803149606299	1	1	1	1	1	1	1	1	1	1	0	4	FALSE	TRUE	FALSE	FALSE	FALSE	FALSE
1	MDH1chr263599257	MDH1	chr2	63599257	GCTTG	other	0	12.0822622107969	0	0	0	0	0	1	0	0	0	0	0	0	0	1	1	2	TRUE	TRUE	FALSE	FALSE	FALSE	FALSE
4	MORF4L1chr1578897361	MORF4L1	chr15	78897361	GTTCT	trub1	17.5977653631285	13.1826741996234	28.0155642023346	0	11.1676741966274	0	1	1	1	0	1	0	0	0	0	1	0	1	FALSE	TRUE	FALSE	FALSE	FALSE	FALSE
6	MPRIPchr1717185372	MPRIP	chr17	17185372	GCTAG	other	11.4583333333333	31.9672131147541	14.7058823529412	23.4782608695652	37.3134328358209	19.6506550218341	1	1	1	1	1	1	1	1	0	1	0	3	FALSE	TRUE	FALSE	FALSE	FALSE	FALSE
1	MRPL46chr1588467298	MRPL46	chr15	88467298	TCTAA	pus7	0	0	0	0	0	24	0	0	0	0	0	1	0	1	0	0	0	1	TRUE	FALSE	FALSE	FALSE	FALSE	FALSE
4	MRPS21chr1150294195	MRPS21	chr1	150294195	TCTAG	pus7	19.5121951219512	16.9811320754717	0	0	10.5485232067511	13.1578947368421	1	1	0	0	1	1	0	0	0	1	0	1	FALSE	FALSE	TRUE	FALSE	FALSE	FALSE
3	MTHFD2chr274207794	MTHFD2	chr2	74207794	TGTAG	pus7	0	11.0236220472441	10.8932461873638	0	0	11.5702479338843	0	1	1	0	0	1	0	0	0	1	0	1	TRUE	TRUE	FALSE	FALSE	FALSE	FALSE
1	MYL12Achr183256189	MYL12A	chr18	3256189	GTTAT	other	0	14.8325358851675	0	0	0	0	0	1	0	0	0	0	0	1	0	1	0	2	FALSE	TRUE	FALSE	FALSE	FALSE	FALSE
3	MYO1Bchr2191424581	MYO1B	chr2	191424581	GTTAA	other	15	19.047619047619	26.4705882352941	0	0	0	1	1	1	0	0	0	0	1	0	0	0	1	FALSE	TRUE	FALSE	FALSE	FALSE	FALSE
2	NANSchr998076969	NANS	chr9	98076969	GATCT	other	0	13.2911392405063	0	0	10.8641975308642	0	0	1	0	0	1	0	1	0	0	1	0	2	TRUE	FALSE	TRUE	FALSE	FALSE	FALSE
4	NAPAchr1947492025	NAPA	chr19	47492025	GCTCA	other	23.5294117647059	34.1772151898734	0	18.4531886024423	23.8853503184713	0	1	1	0	1	1	0	0	0	0	1	0	1	TRUE	TRUE	FALSE	FALSE	FALSE	FALSE
3	NDUFAF8chr1781241043	NDUFAF8	chr17	81241043	TCTGC	other	15.625	18.2926829268293	0	10.7496463932107	0	0	1	1	0	1	0	0	0	0	0	1	0	1	TRUE	TRUE	FALSE	FALSE	FALSE	FALSE
2	NDUFB3chr2201085563	NDUFB3	chr2	201085563	TGTAG	pus7	0	22.397476340694	13.2867132867133	0	0	0	0	1	1	0	0	0	1	1	0	1	0	3	TRUE	FALSE	FALSE	FALSE	FALSE	FALSE
2	NIP7chr1669340287	NIP7	chr16	69340287	TTTCG	other	0	23.8805970149254	0	0	10.6896551724138	0	0	1	0	0	1	0	0	0	0	1	0	1	TRUE	FALSE	FALSE	FALSE	FALSE	FALSE
6	NIP7chr1669342144	NIP7	chr16	69342144	GTTCA	trub1	100	98	100	99.4736842105263	97.682119205298	100	1	1	1	1	1	1	0	1	1	1	0	3	FALSE	TRUE	FALSE	FALSE	FALSE	FALSE
4	NIT2chr3100348870	NIT2	chr3	100348870	CTTCA	other	26.605504587156	29.4642857142857	0	11.4963503649635	19.4570135746606	0	1	1	0	1	1	0	0	0	0	1	0	1	TRUE	TRUE	FALSE	FALSE	FALSE	FALSE
2	NRDCchr151791640	NRDC	chr1	51791640	TGTAG	pus7	0	18.796992481203	0	0	12.0331950207469	0	0	1	0	0	1	0	1	0	0	1	0	2	TRUE	TRUE	FALSE	FALSE	FALSE	FALSE
1	NRDCchr151794560	NRDC	chr1	51794560	GGTGG	other	0	11.2820512820513	0	0	0	0	0	1	0	0	0	0	0	0	0	1	0	1	TRUE	FALSE	FALSE	FALSE	FALSE	FALSE
2	OAZ1chr192271393	OAZ1	chr19	2271393	GGTCT	other	14.6639511201629	11.6308470290771	0	0	0	0	1	1	0	0	0	0	1	0	0	1	0	2	TRUE	FALSE	FALSE	FALSE	FALSE	FALSE
6	OCIAD1chr448848428	OCIAD1	chr4	48848428	GTTCC	trub1	47.7272727272727	44.1176470588235	79.1666666666667	10.7932379713914	16.7741935483871	12.0521172638436	1	1	1	1	1	1	0	0	0	1	0	1	TRUE	FALSE	FALSE	FALSE	FALSE	FALSE
1	PABPC4chr139561079	PABPC4	chr1	39561079	GTTTG	other	0	0	0	0	12.9071170084439	0	0	0	0	0	1	0	0	0	0	1	0	1	FALSE	TRUE	FALSE	FALSE	FALSE	FALSE
2	PDHBchr358430218	PDHB	chr3	58430218	AATTG	other	14.5161290322581	20.7373271889401	0	0	0	0	1	1	0	0	0	0	0	0	0	1	0	1	TRUE	FALSE	FALSE	FALSE	FALSE	FALSE
1	PEMTchr1717512526	PEMT	chr17	17512526	GTTCG	trub1	0	0	0	10.0591715976331	0	0	0	0	0	1	0	0	0	0	0	1	0	1	TRUE	TRUE	FALSE	FALSE	FALSE	FALSE
3	PGAM1chr1097431121	PGAM1	chr10	97431121	TGTCA	other	12.7450980392157	15.2238805970149	0	0	10.998680158381	0	1	1	0	0	1	0	0	0	0	1	0	1	TRUE	FALSE	FALSE	FALSE	FALSE	FALSE
4	PGDchr110413090	PGD	chr1	10413090	GCTAG	other	13.3418043202033	23.6111111111111	0	10.9715796430932	17.2008547008547	0	1	1	0	1	1	0	1	0	0	1	1	3	TRUE	FALSE	FALSE	FALSE	FALSE	FALSE
3	PGDchr110417451	PGD	chr1	10417451	GCTGG	other	11.0470701248799	12.2302158273381	0	0	12.6012601260126	0	1	1	0	0	1	0	0	0	0	1	0	1	TRUE	FALSE	FALSE	FALSE	FALSE	FALSE
3	PGRMC2chr4128270301	PGRMC2	chr4	128270301	TTTAG	pus7	0	26.25	0	20.5128205128205	10.1351351351351	0	0	1	0	1	1	0	1	1	1	1	0	4	FALSE	TRUE	FALSE	FALSE	FALSE	FALSE
4	PIGYchr488521728	PIGY	chr4	88521728	GTTCT	trub1	28	18.0327868852459	25.8064516129032	0	11.9469026548673	0	1	1	1	0	1	0	1	0	0	1	0	2	TRUE	TRUE	FALSE	FALSE	FALSE	FALSE
6	PKMchr1572199475	PKM	chr15	72199475	TCTAG	pus7	26.7237494366832	37.8411910669975	10.2678571428571	37.018837018837	28.7364368218411	11.6691285081241	1	1	1	1	1	1	1	0	0	1	0	2	FALSE	TRUE	FALSE	FALSE	FALSE	FALSE
1	PLD3chr1940377821	PLD3	chr19	40377821	GCTCG	other	0	18.9655172413793	0	0	0	0	0	1	0	0	0	0	0	0	0	1	1	2	TRUE	FALSE	FALSE	FALSE	FALSE	FALSE
6	PLD3chr1940378040	PLD3	chr19	40378040	GCTGG	other	56.8345323741007	65.0485436893204	67.1428571428571	49.2857142857143	47.972972972973	34.1216216216216	1	1	1	1	1	1	1	0	1	1	0	3	TRUE	FALSE	FALSE	FALSE	FALSE	FALSE
4	PLK1chr1623689282	PLK1	chr16	23689282	ACTCA	other	11.1587982832618	21.5686274509804	11.1111111111111	0	0	11.6666666666667	1	1	1	0	0	1	0	0	0	1	0	1	TRUE	FALSE	FALSE	FALSE	FALSE	FALSE
2	PMF1chr1156232352	PMF1	chr1	156232352	CTTCT	other	13.8888888888889	0	0	0	12.8460686600221	0	1	0	0	0	1	0	0	0	0	1	0	1	TRUE	TRUE	FALSE	FALSE	FALSE	FALSE
1	PMPCAchr9136412153	PMPCA	chr9	136412153	CTTCG	other	0	17.7777777777778	0	0	0	0	0	1	0	0	0	0	0	0	0	1	0	1	TRUE	FALSE	TRUE	FALSE	FALSE	FALSE
1	PMPCAchr9136419046	PMPCA	chr9	136419046	GTTCG	trub1	0	13.9175257731959	0	0	0	0	0	1	0	0	0	0	0	0	0	1	0	1	TRUE	FALSE	FALSE	FALSE	FALSE	FALSE
6	PMPCBchr7103311810	PMPCB	chr7	103311810	GTTCA	trub1	73.6263736263736	69.0376569037657	73.1958762886598	52.66604303087	45.7697642163662	36.6990291262136	1	1	1	1	1	1	0	0	0	1	0	1	TRUE	TRUE	FALSE	FALSE	FALSE	FALSE
5	POLDIP2chr1728347348	POLDIP2	chr17	28347348	GATTG	other	15.2	17.4358974358974	0	22.6713532513181	18.9655172413793	13.6986301369863	1	1	0	1	1	1	0	0	0	1	0	1	FALSE	TRUE	FALSE	FALSE	FALSE	FALSE
1	POLE3chr9113407735	POLE3	chr9	113407735	GTTCT	trub1	0	0	14.2857142857143	0	0	0	0	0	1	0	0	0	0	0	0	1	0	1	FALSE	TRUE	FALSE	FALSE	FALSE	FALSE
1	POLE4chr274959348	POLE4	chr2	74959348	GTTTG	other	0	10.3174603174603	0	0	0	0	0	1	0	0	0	0	0	0	0	1	0	1	TRUE	FALSE	FALSE	FALSE	FALSE	FALSE
3	POLR2Echr191089957	POLR2E	chr19	1089957	GCTCC	other	13.1979695431472	13.1147540983607	0	10.78125	0	0	1	1	0	1	0	0	0	0	0	1	1	2	TRUE	TRUE	FALSE	FALSE	FALSE	FALSE
3	PRELID1chr5177305904	PRELID1	chr5	177305904	ACTCT	other	17.7935943060498	14.3410852713178	0	0	13.1707317073171	0	1	1	0	0	1	0	1	0	0	1	0	2	TRUE	TRUE	FALSE	FALSE	FALSE	FALSE
6	PRR13chr1253443441	PRR13	chr12	53443441	GTTCC	trub1	91.6201117318436	78.90625	80.3030303030303	91.7146144994246	80.9443507588533	80	1	1	1	1	1	1	0	1	1	1	0	3	TRUE	FALSE	FALSE	FALSE	FALSE	FALSE
1	PSAPchr1071816374	PSAP	chr10	71816374	GTTGC	other	0	13.1075110456554	0	0	0	0	0	1	0	0	0	0	0	0	0	1	1	2	FALSE	TRUE	FALSE	FALSE	FALSE	FALSE
3	PSAPchr1071816664	PSAP	chr10	71816664	GCTGT	other	11.986301369863	19.047619047619	0	0	15.3347732181425	0	1	1	0	0	1	0	1	1	1	1	1	5	FALSE	TRUE	FALSE	FALSE	FALSE	FALSE
2	PSAPchr1071817048	PSAP	chr10	71817048	CTTCT	other	23.2227488151659	17.6767676767677	0	0	0	0	1	1	0	0	0	0	0	0	0	1	0	1	FALSE	TRUE	FALSE	FALSE	FALSE	FALSE
4	PSAPchr1071819612	PSAP	chr10	71819612	ACTCA	other	24.8502994011976	33.6206896551724	10.36866359447	0	23.4592445328032	0	1	1	1	0	1	0	0	0	0	1	0	1	TRUE	FALSE	FALSE	FALSE	FALSE	FALSE
6	PSMB2chr135603333	PSMB2	chr1	35603333	GTTCG	trub1	89.5238095238095	86.7768595041322	91.9282511210762	83.6942675159236	82.3340961098398	58.6842105263158	1	1	1	1	1	1	1	1	1	1	1	5	TRUE	FALSE	FALSE	FALSE	FALSE	FALSE
1	PSMC2chr7103368009	PSMC2	chr7	103368009	TCTTA	other	10.2362204724409	0	0	0	0	0	1	0	0	0	0	0	0	0	0	1	0	1	TRUE	TRUE	FALSE	FALSE	FALSE	FALSE
1	PSMD2chr3184307397	PSMD2	chr3	184307397	TTTAG	pus7	12.0689655172414	0	0	0	0	0	1	0	0	0	0	0	0	0	0	1	0	1	TRUE	FALSE	FALSE	FALSE	FALSE	FALSE
2	PSMD4chr1151265180	PSMD4	chr1	151265180	GCTAA	other	0	17.5438596491228	0	0	12.6456624946051	0	0	1	0	0	1	0	0	0	0	1	0	1	TRUE	FALSE	FALSE	FALSE	FALSE	FALSE
2	PSMD8chr1938383622	PSMD8	chr19	38383622	GGTCT	other	13.2743362831858	12.7167630057803	0	0	0	0	1	1	0	0	0	0	1	0	0	1	0	2	FALSE	TRUE	FALSE	FALSE	FALSE	FALSE
1	RAD21chr8116847473	RAD21	chr8	116847473	GTTTG	other	0	0	14.5161290322581	0	0	0	0	0	1	0	0	0	0	0	0	1	0	1	FALSE	TRUE	FALSE	FALSE	FALSE	FALSE
1	RANGAP1chr2241251084	RANGAP1	chr22	41251084	GGTGG	other	0	16.4556962025316	0	0	0	0	0	1	0	0	0	0	0	0	0	1	0	1	TRUE	FALSE	FALSE	FALSE	FALSE	FALSE
5	RBBP7chrX16857629	RBBP7	chrX	16857629	ATTTG	other	24.0506329113924	26.530612244898	10.5882352941176	10.7258938244854	14.3048128342246	0	1	1	1	1	1	0	0	1	0	1	0	2	TRUE	FALSE	FALSE	FALSE	FALSE	FALSE
3	RBCK1chr20410579	RBCK1	chr20	410579	GTTCA	trub1	16.504854368932	22.4719101123595	0	0	14.2857142857143	0	1	1	0	0	1	0	0	0	0	1	0	1	FALSE	TRUE	FALSE	FALSE	FALSE	FALSE
6	RHBDD2chr775888787	RHBDD2	chr7	75888787	TGTAG	pus7	97.1428571428571	97.9381443298969	86.5979381443299	75.9530791788856	88.6274509803922	94.2760942760943	1	1	1	1	1	1	0	1	1	1	0	3	FALSE	TRUE	FALSE	FALSE	FALSE	FALSE
4	RNF130chr5179955637	RNF130	chr5	179955637	GCTTT	other	22.6415094339623	32.5581395348837	0	14.9217809867629	25.8064516129032	0	1	1	0	1	1	0	0	0	0	1	0	1	FALSE	TRUE	FALSE	FALSE	FALSE	FALSE
1	RNF167chr174942655	RNF167	chr17	4942655	TGTGG	other	0	14.5833333333333	0	0	0	0	0	1	0	0	0	0	0	0	0	1	0	1	TRUE	FALSE	FALSE	FALSE	FALSE	FALSE
6	RNF167chr174944900	RNF167	chr17	4944900	GTTCT	trub1	76.6423357664234	66.5289256198347	68.6746987951807	47.8260869565217	58.7136929460581	44.8051948051948	1	1	1	1	1	1	0	1	1	1	0	3	TRUE	TRUE	FALSE	FALSE	FALSE	FALSE
1	RPL10chrX154400751	RPL10	chrX	154400751	ATTTG	other	0	0	0	0	12.5629472568248	0	0	0	0	0	1	0	0	0	0	1	0	1	TRUE	FALSE	FALSE	FALSE	FALSE	FALSE
1	RPL13Achr1949491457	RPL13A	chr19	49491457	GTTGG	other	0	0	0	13.0464954892436	0	0	0	0	0	1	0	0	0	0	0	1	0	1	TRUE	TRUE	FALSE	FALSE	FALSE	FALSE
3	RPL15chr323917851	RPL15	chr3	23917851	GGTAA	other	0	0	11.3818531580635	11.1834218188046	0	23.7014813425839	0	0	1	1	0	1	0	1	1	1	0	3	FALSE	FALSE	TRUE	FALSE	FALSE	FALSE
6	RPL18chr1948615358	RPL18	chr19	48615358	ACTCT	other	34.4429347826087	38.2203780544029	13.0787977254265	33.36	37.012987012987	28.6123032904149	1	1	1	1	1	1	0	0	0	1	0	1	TRUE	TRUE	FALSE	FALSE	FALSE	FALSE
6	RPL19chr1739201278	RPL19	chr17	39201278	GTTAG	other	25.6044529483388	13.1071428571429	46.3753966316817	18.2022471910112	13.1942870097484	27.5197798417613	1	1	1	1	1	1	0	0	1	1	0	2	TRUE	FALSE	FALSE	FALSE	FALSE	FALSE
2	RPL37Achr2216499392	RPL37A	chr2	216499392	TGTGG	other	0	0	0	10.4095563139932	0	11.9132501485443	0	0	0	1	0	1	1	0	1	1	0	3	TRUE	FALSE	FALSE	FALSE	FALSE	FALSE
2	RPP25Lchr934610867	RPP25L	chr9	34610867	GTTCC	trub1	14.4736842105263	11.8279569892473	0	0	0	0	1	1	0	0	0	0	0	1	0	1	0	2	TRUE	FALSE	FALSE	FALSE	FALSE	FALSE
6	RPS24chr1078035402	RPS24	chr10	78035402	CTTCA	other	24.4237371260422	29.630788485607	16.0847880299252	29.9638989169675	19.1008563273073	18.6492709132771	1	1	1	1	1	1	0	1	0	1	0	2	TRUE	FALSE	FALSE	FALSE	FALSE	FALSE
3	RPS29chr1449586039	RPS29	chr14	49586039	GTTCA	trub1	12.6070663811563	0	23.3448066410204	0	0	12.4102564102564	1	0	1	0	0	1	0	0	0	1	0	1	TRUE	FALSE	FALSE	FALSE	FALSE	FALSE
1	RPS8chr144776731	RPS8	chr1	44776731	CGTGC	other	0	0	12.9358437935844	0	0	0	0	0	1	0	0	0	0	0	0	1	0	1	TRUE	FALSE	FALSE	FALSE	FALSE	FALSE
2	SAAL1chr1118083617	SAAL1	chr11	18083617	TTTAA	pus7	10.4166666666667	10.6666666666667	0	0	0	0	1	1	0	0	0	0	0	1	0	1	0	2	TRUE	TRUE	FALSE	FALSE	FALSE	FALSE
2	SCDchr10100362657	SCD	chr10	100362657	CTTCT	other	14.0540540540541	0	13.6986301369863	0	0	0	1	0	1	0	0	0	0	0	0	1	0	1	FALSE	TRUE	FALSE	FALSE	FALSE	FALSE
6	SCP2chr153027999	SCP2	chr1	53027999	GTTCC	trub1	64.5161290322581	45.4545454545455	64.5161290322581	42.237061769616	50	20.2247191011236	1	1	1	1	1	1	0	1	1	1	0	3	TRUE	TRUE	FALSE	FALSE	FALSE	FALSE
1	SDCBPchr858575994	SDCBP	chr8	58575994	GATTC	other	0	10.1449275362319	0	0	0	0	0	1	0	0	0	0	0	1	0	1	0	2	TRUE	FALSE	FALSE	FALSE	FALSE	FALSE
2	SF3B1chr2197396152	SF3B1	chr2	197396152	GTTAA	other	0	14.4654088050314	23.3502538071066	0	0	0	0	1	1	0	0	0	0	1	0	0	0	1	TRUE	TRUE	FALSE	FALSE	FALSE	FALSE
3	SIVA1chr14104759508	SIVA1	chr14	104759508	CTTCA	other	13.0841121495327	16.6666666666667	0	0	13.0030959752322	0	1	1	0	0	1	0	0	0	0	1	0	1	FALSE	TRUE	FALSE	FALSE	FALSE	FALSE
3	SKP1chr5134157659	SKP1	chr5	134157659	GTTAA	other	19.1933240611961	29.6296296296296	0	0	10.5603448275862	0	1	1	0	0	1	0	1	0	0	1	0	2	FALSE	TRUE	FALSE	FALSE	FALSE	FALSE
1	SLC25A1chr2219177964	SLC25A1	chr22	19177964	GTTCC	trub1	23.2142857142857	0	0	0	0	0	1	0	0	0	0	0	1	1	1	1	1	5	TRUE	FALSE	TRUE	FALSE	FALSE	FALSE
2	SMIM7chr1916646983	SMIM7	chr19	16646983	TGTGA	other	0	11.1111111111111	10.5263157894737	0	0	0	0	1	1	0	0	0	0	0	0	1	0	1	FALSE	TRUE	FALSE	FALSE	FALSE	FALSE
4	SMYD5chr273227115	SMYD5	chr2	73227115	GGTGA	other	13.0434782608696	42.0289855072464	0	15.6862745098039	27.7372262773723	0	1	1	0	1	1	0	0	1	0	1	0	2	FALSE	TRUE	FALSE	FALSE	FALSE	FALSE
2	SNX17chr227374122	SNX17	chr2	27374122	GATTG	other	0	20.6521739130435	0	0	16.5452653485952	0	0	1	0	0	1	0	0	0	0	1	0	1	TRUE	TRUE	FALSE	FALSE	FALSE	FALSE
1	SNX6chr1434605681	SNX6	chr14	34605681	CTTCA	other	12.962962962963	0	0	0	0	0	1	0	0	0	0	0	0	0	0	1	0	1	TRUE	TRUE	TRUE	FALSE	FALSE	FALSE
2	SPCS3chr4176320129	SPCS3	chr4	176320129	CGTGA	other	0	18.9189189189189	0	0	12.5	0	0	1	0	0	1	0	1	0	0	1	0	2	TRUE	FALSE	FALSE	FALSE	FALSE	FALSE
2	SPRchr272891912	SPR	chr2	72891912	TGTCG	other	13.9344262295082	13.2352941176471	0	0	0	0	1	1	0	0	0	0	0	0	0	0	1	1	FALSE	TRUE	FALSE	FALSE	FALSE	FALSE
4	SPTSSAchr1434434274	SPTSSA	chr14	34434274	GTTAA	other	33.0645161290323	21.8961625282167	26.9417475728155	0	12.6126126126126	0	1	1	1	0	1	0	0	1	0	0	0	1	FALSE	TRUE	FALSE	FALSE	FALSE	FALSE
6	ST13chr2240824900	ST13	chr22	40824900	GTTCT	trub1	66.6666666666667	63.0630630630631	69.2307692307692	51.8518518518518	36.4963503649635	25.6637168141593	1	1	1	1	1	1	1	1	1	1	0	4	FALSE	TRUE	FALSE	FALSE	FALSE	FALSE
4	STRAPchr1215889959	STRAP	chr12	15889959	AATTG	other	16.1290322580645	16.9921875	0	14.2707240293809	11.2398962940369	0	1	1	0	1	1	0	1	1	0	1	1	4	TRUE	FALSE	FALSE	FALSE	FALSE	FALSE
4	TMEM123chr11102396426	TMEM123	chr11	102396426	GTTAA	other	22.6851851851852	22.1264367816092	37.1859296482412	12.0108695652174	0	0	1	1	1	1	0	0	0	1	0	0	0	1	FALSE	TRUE	FALSE	FALSE	FALSE	FALSE
3	TMEM126Bchr1185634144	TMEM126B	chr11	85634144	TATTC	other	17.7083333333333	26.1603375527426	0	15.5025553662692	0	0	1	1	0	1	0	0	0	1	0	1	0	2	TRUE	TRUE	FALSE	FALSE	FALSE	FALSE
3	TMEM14Bchr610756807	TMEM14B	chr6	10756807	GTTAG	other	17.6781002638522	22.2993062438057	0	0	15.0283553875236	0	1	1	0	0	1	0	0	1	0	1	0	2	FALSE	TRUE	FALSE	FALSE	FALSE	FALSE
5	TMEM219chr1629971528	TMEM219	chr16	29971528	GGTCT	other	11.3475177304965	20.3703703703704	11.5606936416185	17.7941176470588	11.0294117647059	0	1	1	1	1	1	0	1	1	0	1	0	3	TRUE	FALSE	FALSE	FALSE	FALSE	FALSE
2	TNIP1chr5151030284	TNIP1	chr5	151030284	TGTAG	pus7	0	21.1764705882353	0	0	16.2790697674419	0	0	1	0	0	1	0	1	0	0	0	0	1	FALSE	TRUE	FALSE	FALSE	FALSE	FALSE
1	TPM4chr1916102622	TPM4	chr19	16102622	GTTAA	other	0	0	0	0	19.6659482758621	0	0	0	0	0	1	0	0	1	0	1	0	2	FALSE	TRUE	FALSE	FALSE	FALSE	FALSE
3	TSEN15chr1184054755	TSEN15	chr1	184054755	TGTAG	pus7	12.3076923076923	17.8571428571429	0	10.7594936708861	0	0	1	1	0	1	0	0	0	1	0	1	0	2	TRUE	TRUE	FALSE	FALSE	FALSE	FALSE
1	TXNRD1chr12104348936	TXNRD1	chr12	104348936	TGTAG	pus7	0	11.0169491525424	0	0	0	0	0	1	0	0	0	0	0	0	0	1	0	1	FALSE	TRUE	FALSE	FALSE	FALSE	FALSE
3	UBA1chrX47213099	UBA1	chrX	47213099	GCTTG	other	11.2	18.3574879227053	0	0	11	0	1	1	0	0	1	0	0	0	0	1	1	2	TRUE	FALSE	FALSE	FALSE	FALSE	FALSE
6	UBE2J2chr11254957	UBE2J2	chr1	1254957	TGTAG	pus7	13.5135135135135	38.8489208633094	17.0212765957447	10.752688172043	16.1764705882353	18.3783783783784	1	1	1	1	1	1	1	1	0	1	0	3	FALSE	TRUE	FALSE	FALSE	FALSE	FALSE
1	UBE2Schr1955401438	UBE2S	chr19	55401438	TGTAG	pus7	0	0	0	0	0	11.4955357142857	0	0	0	0	0	1	0	1	0	0	0	1	TRUE	FALSE	FALSE	FALSE	TRUE	FALSE
4	UQCRC1chr348605774	UQCRC1	chr3	48605774	TTTCA	other	27.1186440677966	39.5833333333333	0	26.2096774193548	12.2199592668024	0	1	1	0	1	1	0	0	0	0	1	0	1	TRUE	TRUE	FALSE	FALSE	FALSE	FALSE
2	VKORC1chr1631093347	VKORC1	chr16	31093347	ATTCG	other	0	18.1481481481481	0	0	10.0558659217877	0	0	1	0	0	1	0	1	0	0	1	0	2	TRUE	FALSE	TRUE	FALSE	FALSE	FALSE
5	WDR45chrX49075653	WDR45	chrX	49075653	TGTAG	pus7	12.8205128205128	32.6086956521739	0	13.4453781512605	10.5263157894737	13.0952380952381	1	1	0	1	1	1	0	0	0	1	0	1	TRUE	TRUE	FALSE	FALSE	FALSE	FALSE
1	XRCC6chr2241636573	XRCC6	chr22	41636573	TTTCC	other	10	0	0	0	0	0	1	0	0	0	0	0	0	0	0	1	0	1	TRUE	FALSE	FALSE	FALSE	FALSE	FALSE
5	YWHAQchr29584978	YWHAQ	chr2	9584978	GTTCT	trub1	25.7575757575758	34.3580470162749	0	18.8831168831169	21.3886950453594	10.1021566401816	1	1	0	1	1	1	1	1	1	1	0	4	FALSE	TRUE	FALSE	FALSE	FALSE	FALSE
6	APLP2chr11130141947	APLP2	chr11	130141947	CTTCA	other	20	53.7735849056604	24.4031830238727	10.3658536585366	31.9088319088319	12.0879120879121	1	1	1	1	1	1	0	1	0	1	0	2	TRUE	TRUE	FALSE	FALSE	FALSE	FALSE
1	BCLAF1chr6136260235	BCLAF1	chr6	136260235	TGTAG	pus7	0	15.7303370786517	0	0	0	0	0	1	0	0	0	0	0	0	0	1	0	1	FALSE	TRUE	FALSE	FALSE	FALSE	FALSE
4	CSNK1G2chr191980907	CSNK1G2	chr19	1980907	GCTTC	other	13.7931034482759	28.8888888888889	0	31.8885448916409	19.6544276457883	0	1	1	0	1	1	0	1	0	0	1	0	2	FALSE	TRUE	FALSE	FALSE	FALSE	FALSE
3	DAZAP1chr191434893	DAZAP1	chr19	1434893	GTTCC	trub1	16.6666666666667	12.8301886792453	29.4871794871795	0	0	0	1	1	1	0	0	0	0	1	0	1	0	2	TRUE	TRUE	FALSE	FALSE	FALSE	FALSE
3	DUS1Lchr1782061698	DUS1L	chr17	82061698	GTTTG	other	0	22.8070175438596	0	10.8433734939759	20.4724409448819	0	0	1	0	1	1	0	0	0	0	1	0	1	TRUE	FALSE	FALSE	FALSE	FALSE	FALSE
6	GTF3C2chr227326828	GTF3C2	chr2	27326828	GTTCG	trub1	95.0819672131148	98.6301369863014	97.6190476190476	98.3333333333333	96.734693877551	92.7710843373494	1	1	1	1	1	1	1	1	1	1	1	5	TRUE	FALSE	FALSE	FALSE	FALSE	FALSE
2	IMPDH1chr7128397004	IMPDH1	chr7	128397004	ATTCG	other	0	19.5121951219512	0	0	10.0401606425703	0	0	1	0	0	1	0	0	0	0	1	0	1	TRUE	TRUE	FALSE	FALSE	FALSE	FALSE
1	IPO7chr119445686	IPO7	chr11	9445686	GGTCA	other	0	21.3114754098361	0	0	0	0	0	1	0	0	0	0	1	0	0	1	0	2	FALSE	TRUE	FALSE	FALSE	FALSE	FALSE
1	KPNA4chr3160501991	KPNA4	chr3	160501991	GCTTG	other	0	12.9032258064516	0	0	0	0	0	1	0	0	0	0	0	1	0	1	0	2	FALSE	TRUE	FALSE	FALSE	FALSE	FALSE
2	MCCC2chr571657631	MCCC2	chr5	71657631	GTTGC	other	0	17.6470588235294	0	0	12.7450980392157	0	0	1	0	0	1	0	0	0	0	1	0	1	FALSE	TRUE	FALSE	FALSE	FALSE	FALSE
1	METRNchr16717071	METRN	chr16	717071	AGTAA	other	0	16.9117647058824	0	0	0	0	0	1	0	0	0	0	0	1	0	0	0	1	TRUE	TRUE	FALSE	FALSE	FALSE	FALSE
2	MXRA7chr1776680662	MXRA7	chr17	76680662	TGTAG	pus7	0	17.6470588235294	0	0	0	16.2790697674419	0	1	0	0	0	1	0	0	0	1	0	1	FALSE	TRUE	FALSE	FALSE	FALSE	FALSE
1	NT5DC2chr352525237	NT5DC2	chr3	52525237	CTTCG	other	12.5	0	0	0	0	0	1	0	0	0	0	0	0	0	0	1	0	1	TRUE	TRUE	FALSE	FALSE	FALSE	FALSE
6	PABPC4chr139565149	PABPC4	chr1	39565149	GTTCC	trub1	30.2325581395349	30.1204819277108	42.8571428571429	11.2871287128713	26.4084507042254	12.0879120879121	1	1	1	1	1	1	0	1	1	1	0	3	TRUE	TRUE	FALSE	FALSE	FALSE	FALSE
6	PARP4chr1324426505	PARP4	chr13	24426505	GTTCA	trub1	92.3076923076923	97.8021978021978	92.3076923076923	81.2698412698413	87.6106194690265	68.6274509803922	1	1	1	1	1	1	1	1	0	1	1	4	TRUE	FALSE	FALSE	FALSE	FALSE	FALSE
6	POGKchr1166854177	POGK	chr1	166854177	GTTCA	trub1	89.5522388059701	94.8387096774194	93.5483870967742	98.2517482517483	94.9891067538126	92.7710843373494	1	1	1	1	1	1	0	1	1	1	0	3	FALSE	TRUE	FALSE	FALSE	FALSE	FALSE
6	PSME2chr1424143976	PSME2	chr14	24143976	TGTAG	pus7	25.9090909090909	42.1212121212121	15	16.7705382436261	20.1166180758017	11.6618075801749	1	1	1	1	1	1	0	1	0	0	0	1	TRUE	TRUE	FALSE	FALSE	FALSE	FALSE
6	RPL22chr16185970	RPL22	chr1	6185970	TGTAG	pus7	23.3766233766234	31.8181818181818	11	22.1105527638191	27.2727272727273	39.1304347826087	1	1	1	1	1	1	1	1	0	1	0	3	FALSE	TRUE	FALSE	FALSE	FALSE	FALSE
2	SDF4chr11217212	SDF4	chr1	1217212	ACTCT	other	21.875	13.1147540983607	0	0	0	0	1	1	0	0	0	0	1	0	0	0	0	1	FALSE	TRUE	FALSE	FALSE	FALSE	FALSE
6	SLC2A1chr142926727	SLC2A1	chr1	42926727	GTTCC	trub1	65.2173913043478	62.962962962963	78.6885245901639	31.8181818181818	55.6962025316456	50	1	1	1	1	1	1	1	1	1	1	1	5	FALSE	TRUE	FALSE	FALSE	FALSE	FALSE
3	SLC2A4RGchr2063742413	SLC2A4RG	chr20	63742413	GCTGA	other	10.2739726027397	19.3548387096774	0	0	10.6145251396648	0	1	1	0	0	1	0	1	1	0	1	1	4	TRUE	FALSE	FALSE	FALSE	FALSE	FALSE
6	SLC30A5chr569123368	SLC30A5	chr5	69123368	GTTCT	trub1	44.4444444444444	48.8372093023256	55.8139534883721	47.6987447698745	52.1276595744681	47.1698113207547	1	1	1	1	1	1	0	1	1	1	0	3	TRUE	TRUE	FALSE	FALSE	FALSE	FALSE
5	SNAP29chr2220870467	SNAP29	chr22	20870467	CTTCA	other	13.3333333333333	25.7142857142857	0	10.3678929765886	25	12.280701754386	1	1	0	1	1	1	0	1	0	1	0	2	TRUE	FALSE	FALSE	FALSE	FALSE	FALSE
4	SND1chr7128085741	SND1	chr7	128085741	TCTCC	other	17.910447761194	58.974358974359	0	27.6923076923077	25.7246376811594	0	1	1	0	1	1	0	0	0	0	1	0	1	TRUE	FALSE	FALSE	FALSE	FALSE	FALSE
3	SREBF2chr2241906158	SREBF2	chr22	41906158	TGTAG	pus7	13.7254901960784	17.7215189873418	0	0	11.2526539278132	0	1	1	0	0	1	0	0	0	0	1	0	1	FALSE	TRUE	FALSE	FALSE	FALSE	FALSE
1	SUPT16Hchr1421351900	SUPT16H	chr14	21351900	TGTAG	pus7	0	12.9533678756477	0	0	0	0	0	1	0	0	0	0	1	0	0	0	0	1	FALSE	TRUE	FALSE	FALSE	FALSE	FALSE
1	TLE5chr193055697	TLE5	chr19	3055697	ATTTG	other	0	0	0	12.5193199381762	0	0	0	0	0	1	0	0	0	0	0	1	0	1	TRUE	TRUE	FALSE	FALSE	FALSE	FALSE
1	UPF1chr1918867747	UPF1	chr19	18867747	TTTAG	pus7	0	19.2307692307692	0	0	0	0	0	1	0	0	0	0	0	0	0	1	0	1	FALSE	TRUE	FALSE	FALSE	FALSE	FALSE
1	VEGFBchr1164236323	VEGFB	chr11	64236323	AATGC	other	0	17.5	0	0	0	0	0	1	0	0	0	0	1	1	0	1	0	3	TRUE	FALSE	FALSE	FALSE	FALSE	FALSE
3	ZC3H7Achr1611750640	ZC3H7A	chr16	11750640	GTTAG	other	0	21.2121212121212	0	10.9195402298851	11.0169491525424	0	0	1	0	1	1	0	0	1	0	0	0	1	FALSE	TRUE	FALSE	FALSE	FALSE	FALSE
