## Supplementary Table 9 for "mRNA psi profiling using nanopore DRS reveals cell type-specific pseudouridylation and translational regulation"

### Sheet: Sheet1
Annotation	chr	position	kmer	21-nt Sequence (5’ -> 3’)
PNP	chr14	20476850	GTTCT	UCAUUCCUGUUCUUUCUUACA	U
GARS1	chr7	30622334	GTTCA	UCAAUGUUGUUCAGUUUGAAC	U
PDHB	chr3	58428145	GTTCG	CUCCUGCUGUUCGUGUCACUG	U
SDHA	chr5	251095	GTTCG	CUGAAGACGUUCGACCGGGGA	U
GAPDH	chr12	6534535	GUUCG	CUCCUCCUGUUCGACAGUCAG	U
DAZAP2	chr12	51243623	GTTCT	AAUUGUGUGUUCUGUACAUGU	U
B2M	chr15	44718116	GTTCC	UUAUUUUUGUUCCACAAGUUA	U
KIAA1191	chr5	176346246	GTTCA	GUGUACAAGUUCACUUGUUGU	U
PRPF6	chr20	64031962	GTTCC	AGGGAGUGGUUCCACCGCACU	U
RP4-541C22.8	chr11	33709824	GTTCT	UUGAGUGGGUUCUCUGCAGCC	U
EMG1	chr12	6975826	GTTCT	UAGAACCUGUUCUGAAACCAG	U
ZNF580	chr19	55643268	GTTCC	GGAACUGGGUUCCAGUCCAGC	U
NT5C3A	chr7	33026889	GTTCG	AAAGUUCAGUUCGAAUCAAGA	U
PPP2R1A	chr19	52216007	GTTCT	GUCAAAGAGUUCUGUGAAAAC	U
RP11-15K19.2	chr7	55953297	GTTCT	CCAGGCUUGUUCUGGAUCCCU	U
RP11-314N13.10	chr20	1369961	GTTCT	CUGAAUGUGUUCUGUCACUCA	U
ELP5	chr17	7254697	GTTCC	CAGAUCCUGUUCCUGUCACCA	U
EIF2S3	chrX	24073093	GTTCA	CAGCAAAGGUUCAAAAGCUGU	U
ARL2BP	chr16	57252715	GTTCC	UCAGUGGGGUUCCUGAUGUUU	U
EIF2S2	chr20	34089489	GTTCA	UUAAAAUCGUUCAUAGACUUC	U
PPT1	chr1	40073810	GTTCA	GUGGUCAAGUUCAGUUUUAGA	U
SFT2D1	chr6	166320234	GTTCT	UAAAUGCUGUUCUUCUCUCCU	U
EIF4G2	chr11	10800488	GTTCT	AAAAGCAAGUUCUUUGAUCAG	U
RBM39	chr20	35707173	GTTCA	CUGCCUCUGUUCAGCCACUUG	U
ISOC1	chr5	129113820	GTTCA	UUUAAAAUGUUCAUGUUCUGU	U
DDOST	chr1	20652711	GTTCA	AAUACAGUGUUCAGUUCAAGU	U
PEBP1	chr12	118144859	GTTCA	GUUCCCCAGUUCAGUGUUGCA	U
ANP32A	chr15	68779783	GTTCC	GAGCAUUUGUUCCUGACUCUC	U
NOP53	chr19	47756732	GTTCC	AAGCGGGCGUUCCGUGAGAUC	U
TXNRD1	chr12	104350121	GTTCT	AGUGGAAUGUUCUAUCCCCAC	U
RP11-20I23.3	chr16	2520057	GTTCC	UCUGGCCUGUUCCUGCGUCUG	U
FXR1	chr3	180947918	GTTCG	UGGCUAAAGUUCGGAUGAUGA	U
ATXN10	chr22	45689881	GTTCT	CAUAGAGUGUUCUGUGAACCA	U
MRPS10	chr6	42214144	GTTCC	ACGUUGAUGUUCCAAAGGAUU	U
M6PR	chr12	8945559	GTTCA	GGGCCAGGGUUCAGACACAUA	U
SNRNP27	chr2	69904410	GTTCT	GGAUCUCAGUUCUCCUUUCUU	U
SDHB	chr1	17028603	GTTCC	AGGAUCUUGUUCCCGAUUUGA	U
ZMAT2	chr5	140705856	GTTCT	AUGGGAAAGUUCUUAAGAGUG	U
NDUFV1	chr11	67611934	GTTCT	CUCAUUGAGUUCUAUAAGCAC	U
PPIA	chr7	44801547	GTTCC	CCCUUUGGGUUCCAUGUUUUC	U
YWHAB	chr20	44907000	GTTCA	ACUUAAAAGUUCAUGACCACA	U
ETF1	chr5	138507555	GTTCT	GUAUCAAUGUUCUGACAAGGG	U
OXA1L	chr14	22771675	GTTCA	ACAGAGAUGUUCAUUUUAAAA	U
LASP1	chr17	38921596	GTTCA	AGCCGCCAGUUCAUCUUUUUA	U
TRAP1	chr16	3663560	GTTCT	ACACAGAGGUUCUCUUCUGCU	U
SNRPD3	chr22	24572133	GTTCT	GGUUUUUUGUUCUGUUUUGUU	U
PEMT	chr17	17509503	GTTCC	GUGACCGUGUUCCCCUUCAAC	U
APEX1	chr14	20457650	GTTCT	GUGAUAGAGUUCUUUUAAGCC	U
TOMM40	chr19	44891575	GTTCG	GAGUCGAAGUUCGGAACGGAC	U
RP5-1028K7.3	chr17	40632264	GTTCG	UGCCAGACGUUCGGUCAGUUG	U
TMEM165	chr4	55417217	GTTCA	UGGAAGAAGUUCAAGCUGAAU	U
CFL1	chr11	65855144	GTTCT	CCUUGACGGUUCUGGCCUUCC	U
ST13	chr22	40825844	GTTCT	AGUACUUAGUUCUCUUGUUGU	U
ATP6AP2	chrX	40597629	GTTCA	UGUUCUCAGUUCACUCCCCCU	U
PRDX5	chr11	64319863	GTTCC	CCCUGGAUGUUCCAAGACACA	U
MRPL28	chr16	370070	GTTCA	GGGGCCAAGUUCAAGAUCAAC	U
RAD51C	chr17	58709861	GTTCG	ACUCAAAGGUUCGACUAGUGA	U
TRIAP1	chr12	120444912	GTTCA	GGACUGGAGUUCAUGGGCCAU	U
EIF5	chr14	103341355	GTTCT	UUUUGGUCGUUCUUCAGAUGU	U
CCT4	chr2	61877013	GTTCT	AAGGGCUGGUUCUCACCCAAA	U
IARS2	chr1	220141881	GTTCG	AUGUAAUAGUUCGUUCUUUUG	U
DAZAP2	chr12	51240991	GTTCC	GCCUUUAGGUUCCACAAUCCC	U
YTHDF2	chr1	28743546	GTTCC	UAUUCACCGUUCCAUUAAGUA	U
AP1S1	chr7	101161179	GTTCT	UCACUCCAGUUCUGGGUGAGG	U
LYPLA1	chr8	54047498	GTTCT	GUAAAAUCGUUCUCUUCAAUU	U
CTC-429P9.4	chr19	16647256	GTTCG	AUUGUGCUGUUCGGCUCUUGA	U
TUBB3	chr16	89935584	GTTCA	CAGGAGCUGUUCAAGCGCAUC	U
ZNF207	chr17	32360917	GTTCC	UGCCAGGUGUUCCUCCUCUGA	U
BCCIP	chr10	125831455	GTTCT	AAGAGUUGGUUCUACGCUUCU	U
ARPC4	chr3	9800245	GTTCT	AGGAAAAGGUUCUGAUUGAGG	U
MRFAP1	chr4	6642627	GTTCA	AGCUGUAAGUUCAUUUGAGUA	U
RPS7	chr2	3575614	GTTCA	AAAGCCAUGUUCAGUUCGAGC	U
AKT1S1	chr19	49869336	GTTCC	GACAACUUGUUCCCUGACCCC	U
RP5-1148A21.4	chr6	63576725	GTTCA	GUUAGGAGGUUCAUUUCACUU	U
LRPPRC	chr2	43896665	GTTCC	UUGUUGUUGUUCCUCCUUAGG	U
THSD8	chr19	12806725	GTTCG	UCGCCUGAGUUCGCCUGUGCC	U
UBA52	chr19	18575157	GTTCT	AUAAGGUGGUUCUUUCCUUGA	U
UBA1	chrX	47215039	GTTCC	AGUCUGGUGUUCCCUCAUCAU	U
ARL 1.00	chr12	101395360	GTTCT	CAAAUACAGUUCUAUUAAAGA	U
LTA4H	chr12	96021135	GTTCC	UCCAAAAAGUUCCAAUACCCU	U
C7orf50	chr7	997536	GTTCA	GGGGCCGGGUUCACCAGCAGG	U
GPI	chr19	34368675	GTTCT	UCAACAAGGUUCUGGACAAGA	U
MRPL50	chr9	101390650	GTTCA	CGUCUAAAGUUCAAUCUUCUG	U
NOP2	chr12	6560455	GTTCT	CUGCACCUGUUCUAUCACAGU	U
HNRNPLL	chr2	38569166	GTTCC	AUUAUAAUGUUCCAUUGUGUG	U
EXOSC3	chr9	37784058	GTTCC	AGCGGUAUGUUCCAGUAAAAG	U
PSMG2	chr18	12724503	GTTCT	UGAAAGCUGUUCUAAAGAAAU	U
TRIM28	chr19	58550515	GTTCC	UGGCCUGAGUUCCCAGGAGCU	U
CPSF6	chr12	69257788	GTTCC	AGGAGGCAGUUCCCGUGCAGC	U
IMP3	chr15	75639430	GTTCT	CAGGGAAUGUUCUUAGAACUU	U
RP11-503P21.4	chr20	32702709	GTTCT	AUAAAAAGGUUCUGAAGAAAA	U
AMZ2	chr17	68250922	GTTCC	AACAAGAUGUUCCUUUAGAGU	U
RP11-314N13.10	chr20	1370003	GTTCC	UUCCUGAUGUUCCACUCCACU	U
DDX27	chr20	49239306	GTTCC	AGGAGCUGGUUCCAGACCAAA	U
TIMM50	chr19	39483148	GTTCG	CCUGAUGAGUUCGACAAUGAU	U
TIMM17B	chrX	48893908	GTTCC	GCCCAGCAGUUCCGAAAUGCG	U
TPM4	chr19	16101657	GTTCC	GCCAUUUGGUUCCUGGGAGAA	U
RP11-503P21.4	chr20	32702752	GTTCG	UAGUUUGAGUUCGAGCCAACC	U
NOL11	chr17	67737921	GTTCC	CUACAGCAGUUCCCUGACAUU	U
C4orf3	chr4	119298556	GTTCG	ACCCUUUGGUUCGUGUUUAAA	U
POLR2B	chr4	57017631	GTTCG	ACUUCCAUGUUCGCAUGGACA	U
RPS7	chr2	3580221	GTTCA	UCAUAAAGGUUCAUUUGGACA	U
MT-ND2	chrM	5048	GTTCT	UAAUAGCAGUUCUACCGUACA	U
AMD 1.00	chr6	110895162	GTTCC	AUGUUUUUGUUCCUUCCGUAU	U
SDF2L1	chr22	21644018	GTTCC	ACCUCUGUGUUCCUGUCAGUC	U
MT-ND1	chrM	4115	GTTCT	ACCUCCCUGUUCUUAUGAAUU	U
COX20	chr1	244842013	GTTCA	AUUGUAUGGUUCAUUAGGAUC	U
CCT3	chr1	156338250	GTTCT	UCUGUCUGGUUCUCUCUCUCC	U
SRSF7	chr2	38745121	GTTCA	GCUCUCAAGUUCACCCUUUAG	U
RAP1A	chr1	111704345	GTTCC	CGGAAGAUGUUCCAAUGAUUU	U
COPS4	chr4	83075604	GTTCC	AAUAUGUAGUUCCCAUAUAUU	U
P4HB	chr17	81847253	GTTCA	GUCAUGCAGUUCACCGAGCAG	U
SRP68	chr17	76039400	GTTCA	AGUAAUGCGUUCAGGAGUCCA	U
MRPL19	chr2	75652252	GTTCT	AUUCCAGAGUUCUAUGUUGGA	U
AP002884.2	chr11	112094835	GTTCA	CUGACUAUGUUCAUGGGGAUG	U
CSDE1	chr1	114736808	GTTCA	AAGGGAACGUUCAGCUGGAAA	U
MAIP1	chr2	199956214	GTTCA	GACAAAGAGUUCAGCAUCACA	U
CCT6A	chr7	56060817	GTTCC	GCUGUGUGGUUCCAGGUGCUG	U
P4HB	chr17	81860329	GTTCT	CUGGUGGAGUUCUAUGCCCCU	U
SAAL1	chr11	18080408	GTTCA	GUUUGAAGGUUCAGACUUAAA	U
SELENOT	chr3	150603490	GTTCC	CUGCUCAAGUUCCAGAUUUGU	U
EPRS1	chr1	219988620	GTTCG	GGGAAGUAGUUCGGAAACUUA	U
HNRNPH2	chrX	101413296	GTTCT	AUGACCAAGUUCUGCAGGAAA	U
PAK1IP1	chr6	10708958	GTTCC	AUAAGAAAGUUCCCCCAUCUU	U
LSM 10.00	chr1	36393598	GTTCC	UUCACAGGGUUCCACCUCCCA	U
RPL26L1	chr5	172968464	GTTCG	UCCAGGUAGUUCGAGGACACU	U
CHCHD2	chr7	56101841	GTTCA	AUGAAGAAGUUCAACCUGGAG	U
RPL9	chr4	39457634	GTTCG	UGGCUACCGUUCGGACUAUUU	U
NFKBIA	chr14	35402416	GTTCA	GAGUCAGAGUUCACGGAGUUC	U
PYGO2	chr1	154962497	GTTCC	AACCUGCAGUUCCUGAGUACC	U
CTSA	chr20	45898384	GTTCC	GCCACAUGGUUCCCACCGACA	U
TSFM	chr12	57796586	GTTCC	CUGAAUAGGUUCCAGAGACUU	U
RP5-1028K7.3	chr17	40630784	GTTCC	GCAGCAUCGUUCCUGAGGAAG	U
ASAH1	chr8	18056866	GTTCC	AUUGAAGUGUUCCCUUUUUCA	U
DPAGT1	chr11	119096870	GTTCT	CAGAUUUUGUUCUCAGCAUUU	U
DPM1	chr20	50936181	GTTCG	AGAUGAUUGUUCGGGCAAGAC	U
PKM	chr15	72199662	GTTCC	UGCGUGUUGUUCCUGUGCCGU	U
SSU72	chr1	1541980	GTTCT	UUACAGGUGUUCUGCUGGUGA	U
EMC4	chr15	34228449	GTTCA	GUUAGAAAGUUCAAGCCAGAA	U
EMC7	chr15	34084425	GTTCA	GUUUCUGAGUUCAUGACAAGA	U
HADHB	chr2	26279154	GTTCT	GUUUCUGAGUUCUCCACCAGU	U
PRDX1	chr1	45514527	GTTCA	GCCUUCCAGUUCACUGACAAA	U
TMA7	chr3	48444158	GTTCT	UGGUCCUUGUUCUACCCUAAA	U
IMP4	chr2	130345462	GTTCC	AGACCCCAGUUCCCGCCUCAA	U
ILF2	chr1	153670939	GTTCG	CCUCCAUUGUUCGUGUUUUAA	U
CIAPIN1	chr16	57436694	GTTCA	UAAGCUGUGUUCAGCCCUGAC	U
TMEM183A	chr1	203018551	GTTCA	AACUUCAAGUUCAAAAAACAG	U
MORF4L1	chr15	78897012	GTTCA	GCAACUUUGUUCAGUGCCAGC	U
ALG8	chr11	78109517	GTTCA	GUGGUUUGGUUCAGCAGUUCC	U
EIF4E2	chr2	232550738	GTTCG	AACAACAAGUUCGACGCUUUG	U
EEF2	chr19	3977286	GTTCG	GGCCACGUGUUCGAGGAGUCC	U
CRYZ	chr1	74705975	GTTCA	ACAUGCUAGUUCAAAAUAAGA	U
HSPA9	chr5	138556471	GTTCG	CUGAAGCUGUUCGAAAUGGCA	U
EIF1B	chr3	40311002	GTTCA	UGACUACUGUUCAGGGCAUUG	U
DDX56	chr7	44569844	GTTCC	ACGGAGCAGUUCCACUUAGGC	U
C5orf15	chr5	133956118	GTTCC	UAGCAUGGGUUCCUCCAAGGU	U
PTRHD1	chr2	24793259	GTTCT	CAAGCUCCGUUCUCCUGGCCG	U
TMEM230	chr20	5100178	GTTCA	CUGAUCCAGUUCACCAGUAGG	U
UBE2N	chr12	93441893	GTTCT	GAACUCGGGUUCUGACAAGAU	U
COPZ1	chr12	54350718	GTTCT	UUCUUGCAGUUCUGGGAGUAA	U
PAK1IP1	chr6	10695029	GTTCG	CUCUUUGGGUUCGCUGUACAC	U
EIF5	chr14	103342968	GTTCA	GAAAACAUGUUCAGGGCUUCU	U
MSRB1	chr16	1943168	GTTCC	GCGCUGCGGUUCCGGUGGCGC	U
RRAGA	chr9	19049514	GTTCG	AGCCCCGGGUUCGCGCUCUCG	U
TPM4	chr19	16102143	GTTCG	GGUCAGGAGUUGCAGACCAGC	U
CCNB2	chr15	59117350	GTTCT	CUCAGAAGGUUCUAGGACAAG	U
C5orf15	chr5	133956976	GTTCA	UUCUUCUGGUUCAAAGCAGGA	U
SYAP1	chrX	16760364	GTTCC	AAUUAGCUGUUCCUGAAAUAG	U
API5	chr11	43342812	GTTCA	UGAGAGCUGUUCAUUCUAAAA	U
SHMT2	chr12	57233601	GTTCT	CCCUGCAGGUUCUGAAGAAUG	U
CALR	chr19	12940087	GTTCA	CCAAGAAGGUUCAUGUCAUCU	U
RP11-15K19.2	chr7	55953297	GTTCT	CCAGGCUUGUUCUGGAUCCCU	U
SDR39U1	chr14	24439949	GTTCT	UUCCCAUUGUUCUGUUGCUCC	U
NUDT5	chr10	12177834	GTTCC	GUGAAACAGUUCCGACCACCA	U
PSMD4	chr1	151267210	GTTCC	GACCCCGAGUUCCUUCAGAGU	U
IMP3	chr15	75639151	GTTCA	AGACUAGUGUUCAGGAUCUCC	U
TMCO1	chr1	165728030	GTTCT	UCUGGGAAGUUCUCUUGAACU	U
ARL 1.00	chr12	101407650	GTTCA	GACAGGGGGUUCAUCAUGGGU	U
SLC20A1	chr2	112663776	GTTCA	CCUUCCAUGUUCAUUUGUCUA	U
CLPTM1	chr19	44992347	GTTCG	GACGACCUGUUCGCCUUUGUC	U
DKC1	chrX	154777472	GTTCC	GACUACUUGUUCCUGUGCCCU	U
SLC20A1	chr2	112663230	GTTCC	UAGCCCGGGUUCCACUGGCUC	U
NACA	chr12	56725279	GTTCC	CCAUCUUGGUUCCGCGUUCCC	U
LRRC59	chr17	50383182	GTTCC	GCACACUCGUUCCUGGGCUGU	U
PSMD2	chr3	184302432	GTTCC	CUGGGUGUGUUCCGAAAGUUU	U
CDK2AP1	chr12	123261303	GTTCC	AGUAGCCGGUUCCCAUUUGCC	U
SF1	chr11	64765405	GTTCG	ACAGGAUGGUUCGGCAAAGCA	U
FBXO7	chr22	32493188	GTTCC	GGAUGUUCGUUCCGUCUUGUC	U
ARPC1B	chr7	99392696	GTTCA	CCGGUGCUGUUCACCUAUGAC	U
BTF3L4	chr1	52086167	GTTCC	AUGAUGAUGUUCCAGAUCUUG	U
PPIF	chr10	79352365	GTTCT	GGCUCCCAGUUCUUCAUCUGC	U
CTD-2545G14.7	chr17	7242299	GTTCG	GAGCAUCCGUUCGAGAAGCGC	U
ATG3	chr3	112534274	GTTCA	AACUUGGAGUUCAUAUGUAUC	U
RPL18	chr19	48617842	GTTCG	ACCGAAAGGUUCGGCGCAAGG	U
YARS1	chr1	32791201	GTTCC	AUCCUAUGGUUCCAGGAUUAA	U
PGRMC2	chr4	128272387	GTTCG	UGGAGAGUGUUCGAGAAUGGG	U
Annotation	chr	position	kmer	21-nt Sequence (5’ -> 3’)
GAPDH	chr12	6534535	GUUCG	CUCCUCCUGUUCGACAGUCAG	Ψ
CD46	chr1	7795439	GUUCU	UGAUAGAGGUUCUUUAUUGCU	Ψ
COPS5	chr8	67051247	GUUCU	UACGUUGAGUUCUUCUAGCUU	Ψ
MRPL30	chr2	99196838	GUUCA	GGAUAUGGGUUCAUUUUAUCC	Ψ
TXNDC9	chr2	99319488	GUUCU	AAAACUCAGUUCUUAAAUUAU	Ψ
AHCYL1	chr1	110023107	GUUCU	CUCAACUUGUUCUAGCUUGUG	Ψ
ZNF580	chr19	55643402	GUUCA	ACGGUCUGGUUCAUUUCUGUA	Ψ
MRPS16	chr10	73248979	GUUCC	CUGUGAUUGUUCCACUACAGU	Ψ
GSR	chr8	30678135	GUUCU	UUGUAUGUGUUCUUGUCAUUU	Ψ
SLC35B2	chr6	44255388	GUUCG	GCUCUUAAGUUCGUCAGCUUC	Ψ
GNPDA1	chr5	142002116	GUUCA	UAAUGCUUGUUCAUAACAAGU	Ψ
ORMDL1	chr2	189782461	GUUCC	UCUUCAGUGUUCCUGUUGCUU	Ψ
SRRT	chr7	100887443	GUUCG	GUGGAGAAGUUCGUCACCUCC	Ψ
TPI1	chr12	6867586	GUUCU	UCCAGGAAGUUCUUCGUUGGG	Ψ
