## Supplementary Table 11 for "mRNA psi profiling using nanopore DRS reveals cell type-specific pseudouridylation and translational regulation"

### Sheet: Ribosomal
	Mean TPM	Mean Median Reporter Ion Intensity
Whole Proteome (excluding ribosomal proteins)	228.871	3.33104e+06
Ribosomal Proteins	2226.86	1.32049e+06
two-sample t-test p-value	2.2e-16	0.001197

### Sheet: Unmodified vs Modified 
CellLine	UnmodifiedTPM	ModifiedTPM	UnmodifiedProtein	ModifiedProtein	two-sample t-test TPM_pval	two-sample t-test Protein_pval
A549	164.057	236.267	1.70967e+06	1.36952e+07	0.0909504	3.53103e-06
HeLa	157.986	229.59	1.55307e+06	1.0746e+07	0.104647	1.73997e-06
HepG2	122.973	200.921	1.39885e+06	7.87945e+06	0.0280263	3.89218e-06
Jurkat	179.584	327.643	2.18249e+06	1.17044e+07	0.000239476	6.31361e-05
NTERA	83.1673	140.325	341054	2.81246e+06	0.00774797	1.08218e-07
SHSY5Y	99.1982	133.453	1.43208e+06	8.15494e+06	0.246509	2.29397e-05
Bulk	134.494	211.366	1.4362e+06	9.16542e+06	5.2091e-07	3.29816e-24

### Sheet: Downsampling Simulation
	95% confidence interval
Mean	[13.866647406661468; 13.871263769809150]
Standard Deviation	[4.148146304524503; 4.152762667672188]
