## Supplementary Table 12 for "mRNA psi profiling using nanopore DRS reveals cell type-specific pseudouridylation and translational regulation"

### Sheet: HyperII genes
Gene	A549 Psi Positions	HeLa Psi Positions	HepG2 Psi Positions	Jurkat Psi Positions	NTERA Psi Positions	SHSY5Y Psi Positions
ABCF2	1	1	1	2	1	2
ABCF2-H2BE1	1	1	1	2	1	2
ADSL	2	0	0	0	0	0
AK2	2	1	1	1	1	1
APLP2	1	2	1	1	1	1
ATP2A2	1	2	1	0	1	0
ATP5MJ	1	2	1	1	1	1
BAX	3	1	1	1	2	1
BCL2L12	2	0	0	0	0	0
CALU	2	0	2	1	1	1
CAP1	1	2	1	0	0	0
CCT7	2	0	0	0	0	0
CENPB	1	0	0	2	1	0
CHTOP	1	1	1	1	2	2
CKAP4	1	1	1	0	2	0
CLPP	1	2	2	0	2	2
CPSF3	2	2	1	0	1	0
CTSC	2	2	1	2	2	0
CYCS	1	2	1	0	0	0
DAZAP1	2	4	2	2	1	0
DDX5	2	1	1	1	1	1
DEGS1	1	1	1	1	1	3
DHCR7	2	2	1	1	1	1
DIABLO	2	1	1	2	2	2
DUS1L	1	2	0	4	3	1
EBPL	1	2	0	1	1	0
FKBP4	1	1	1	1	2	1
GHITM	1	2	1	1	1	1
GLRX3	2	1	0	1	1	0
GNAS	3	3	3	3	3	3
GOT2	2	0	0	1	0	0
GPX1	2	0	0	0	0	0
GRB2	1	1	2	1	1	0
GTF3C6	1	2	1	1	0	0
H1-10	4	5	1	2	3	1
HDGF	2	2	1	2	1	1
HNRNPA0	1	3	0	1	0	0
HNRNPH2	1	2	1	1	1	1
IPO7	1	2	1	0	1	1
ISOC2	2	0	0	0	0	0
KHDRBS1	1	0	0	2	0	0
LAPTM4B	2	3	2	1	1	1
LONP1	1	2	0	0	0	0
M6PR	1	2	1	1	1	0
MCM7	2	0	0	1	0	0
MRFAP1L1	2	1	1	1	1	1
MRPL38	1	0	0	0	2	0
NDUFAF8	1	1	0	2	0	0
NIP7	1	2	1	1	2	1
NT5C3B	2	1	0	1	1	1
ODC1	2	0	0	0	0	0
PA2G4	1	1	2	1	1	1
PABPC4	1	2	1	1	2	1
PCBP1	2	1	1	1	1	1
PFN1	1	2	0	0	0	0
PGD	2	2	0	2	3	0
PKM	1	2	1	1	1	1
PLD3	1	2	1	1	1	1
PMF1	2	0	0	0	1	0
PMF1-BGLAP	2	0	0	0	1	0
POLDIP2	1	2	0	1	3	2
PPIB	2	1	0	0	0	0
PPP2R1A	1	2	0	0	0	0
PRR13	1	1	1	2	1	2
PSAP	3	5	1	0	3	0
PSMD2	2	0	1	0	0	1
PSMD8	3	1	0	0	0	0
PSME2	1	1	1	1	2	1
PTDSS1	1	2	0	0	0	0
RAB10	1	1	0	0	0	2
RBM14-RBM4	4	2	1	2	1	2
RBM4	4	2	1	2	1	2
RNASEK-C17orf49	1	2	0	0	1	0
RNF167	1	2	1	1	1	1
RNF187	3	1	2	4	3	3
RP11-286N22.8	1	2	0	2	1	1
RP11-512M8.12	2	1	1	2	2	2
RP11-552F3.12	1	0	0	0	2	0
RP5-1042K10.14	2	0	0	0	0	0
RPL19	2	3	1	2	1	2
RPLP1	2	0	0	0	1	0
RRP36	1	1	0	1	2	2
RTN4	2	1	1	1	1	1
SCD	2	0	1	0	0	0
SCP2	1	2	1	1	1	1
SDHAF2	1	2	0	2	1	1
SLC2A1	2	1	1	1	1	1
SLC2A4RG	1	2	0	0	2	0
SLC30A5	2	2	1	1	2	2
SLC3A2	2	2	0	1	1	2
SSU72	2	1	0	0	0	0
STARD7	2	1	1	1	1	1
STK24	1	1	0	1	2	0
STRAP	1	1	0	1	2	0
TARDBP	1	0	0	2	2	2
TBRG4	1	2	0	0	0	0
THAP11	1	1	2	2	1	1
TMBIM6	2	0	1	0	1	1
TPM4	1	1	1	1	2	1
UBA1	2	1	0	1	1	0
UQCRC1	1	1	1	2	1	0
YWHAZ	2	1	0	0	1	0
ZMAT2	2	0	0	0	0	0
AKT1	0	2	0	0	0	0
ARF6	0	1	0	1	3	0
CTD-2410N18.5	0	1	2	0	0	0
DCTPP1	0	2	2	2	0	2
DDX17	0	2	0	0	1	0
DPH3	0	2	0	1	1	3
EIF3A	0	1	2	1	3	1
EIF3F	0	1	1	2	0	1
ETF1	0	2	0	0	1	0
GPX4	0	2	0	0	0	0
HIGD1A	0	2	0	0	0	0
HMGA1	0	1	0	0	2	1
HMGCR	0	1	0	0	2	1
HSP90AB1	0	2	0	0	0	0
HSPA5	0	3	0	0	2	1
ILF2	0	2	0	0	0	0
JUND	0	1	5	5	0	1
MAP2K2	0	1	0	1	2	0
MAP4	0	2	0	1	0	0
MAZ	0	1	1	2	1	0
MRPL11	0	2	0	0	0	0
MTHFD2	0	2	1	0	1	1
NANS	0	2	0	0	1	0
NOLC1	0	2	0	0	0	0
NRDC	0	2	0	0	1	0
PDHA1	0	2	0	0	0	0
PFDN1	0	2	0	0	0	0
PMPCA	0	2	0	0	1	1
PPP1CA	0	2	0	0	0	0
PPP2CA	0	1	2	0	0	0
RANGAP1	0	3	0	0	0	0
RP4-613B23.5	0	2	0	0	0	0
RPL13A	0	1	0	2	1	1
TOMM20	0	2	0	0	0	0
TXNRD1	0	3	0	0	0	0
UBE2D2	0	2	1	0	0	0
WDR77	0	1	0	1	1	2
RPL17	0	0	1	1	2	0
RPL17-C18orf32	0	0	1	1	2	0
AC006486.14	0	0	0	2	0	0
ARL6IP4	0	0	0	2	0	0
C1QBP	0	0	0	2	0	0
CCDC85B	0	0	0	3	0	0
CHCHD3	0	0	0	2	2	0
GSK3A	0	0	0	2	0	0
MRPL41	0	0	0	2	1	0
RCL1	0	0	0	1	1	2
RPL37A	0	0	0	2	1	2
SLC25A39	0	0	0	2	0	0
STRN4	0	0	0	2	0	0
TLE5	0	0	0	3	0	0
TSR3	0	0	0	2	1	1
EI24	0	0	0	0	2	0
TM9SF3	0	0	0	0	2	0
LAMP1	0	0	0	0	0	2
PDLIM1	0	0	0	0	0	2
UBE2S	0	0	0	0	0	2

### Sheet: hyperII psi positions
ACP	Annotation	chr	position	kmer	rank	A549.psi	A549.mm.Direct	HeLa.psi	HeLa.mm.Direct	HepG2.psi	HepG2.mm.Direct	Jurkat.psi	Jurkat.mm.Direct	NTERA.psi	NTERA.mm.Direct	SHSY5Y.psi	SHSY5Y.mm.Direct	color
ABCF2-H2BE1chr7151213828	ABCF2-H2BE1	chr7	151213828	TCTGG	4	1	12.9032	1	16.4835	0	0	0	0	1	18.2796	1	16.0714	other
ABCF2chr7151213828	ABCF2	chr7	151213828	TCTGG	4	1	12.9032	1	16.4835	0	0	0	0	1	18.2796	1	16.0714	other
ADSLchr2240358918	ADSL	chr22	40358918	CTTTG	1	1	11.1111	0	0	0	0	0	0	0	0	0	0	other
ADSLchr2240365015	ADSL	chr22	40365015	ATTTA	1	1	13.3333	0	0	0	0	0	0	0	0	0	0	other
AK2chr133014553	AK2	chr1	33014553	GTTCA	6	1	97.0588	1	95.25	1	98.4615	1	93.2339	1	95.2669	1	91.9028	trub1
AK2chr133014566	AK2	chr1	33014566	CCTAC	1	1	10.101	0	0	0	0	0	0	0	0	0	0	other
ATP2A2chr12110343336	ATP2A2	chr12	110343336	GTTCA	4	1	21.1726	1	11.1111	1	31.3725	0	0	1	10.3113	0	0	trub1
ATP5MJchr14103912631	ATP5MJ	chr14	103912631	CGTCA	6	1	38.9714	1	42.304	1	10.3896	1	34.3589	1	38.2006	1	22.2752	other
BAXchr1948961651	BAX	chr19	48961651	CCTTG	3	1	18.8406	0	0	0	0	0	0	1	14.1818	1	20.2532	other
BAXchr1948961652	BAX	chr19	48961652	CTTGG	5	1	24.2991	1	14.0845	1	10.177	1	11.5207	1	11.3744	0	0	other
BAXchr1948961672	BAX	chr19	48961672	CATAA	1	1	14.7541	0	0	0	0	0	0	0	0	0	0	other
BCL2L12chr1949670379	BCL2L12	chr19	49670379	CCTAG	1	1	12.1622	0	0	0	0	0	0	0	0	0	0	other
BCL2L12chr1949673890	BCL2L12	chr19	49673890	ACTTT	1	1	11.1111	0	0	0	0	0	0	0	0	0	0	other
CALUchr7128769131	CALU	chr7	128769131	GATTT	5	1	11.5385	0	0	1	10.7143	1	16.6078	1	18.2073	1	16.6667	other
CALUchr7128771195	CALU	chr7	128771195	GTTAA	2	1	24.4444	0	0	1	42.8571	0	0	0	0	0	0	other
CAP1chr140071475	CAP1	chr1	40071475	GTTCA	3	1	12.2995	1	11.4865	1	28.6885	0	0	0	0	0	0	trub1
CCT7chr273244621	CCT7	chr2	73244621	CTTTG	1	1	13.7755	0	0	0	0	0	0	0	0	0	0	other
CCT7chr273250318	CCT7	chr2	73250318	TTTAC	1	1	12.6984	0	0	0	0	0	0	0	0	0	0	other
CHTOPchr1153645392	CHTOP	chr1	153645392	CTTAC	6	1	17.6471	1	34.375	1	38.8889	1	33.3333	1	39.3836	1	42.623	other
CKAP4chr12106238241	CKAP4	chr12	106238241	TTTCA	2	1	17.6471	1	11.4286	0	0	0	0	0	0	0	0	other
CLPPchr196364491	CLPP	chr19	6364491	GATGC	3	1	14.4444	0	0	0	0	0	0	1	11.6719	1	10.3093	other
CPSF3chr29448290	CPSF3	chr2	9448290	GTTCA	2	1	10.8911	0	0	1	10.7143	0	0	0	0	0	0	trub1
CPSF3chr29473011	CPSF3	chr2	9473011	GTTCA	3	1	10	1	16.0714	0	0	0	0	1	12.4638	0	0	trub1
CTSCchr1188294135	CTSC	chr11	88294135	GATTA	4	1	10.7595	0	0	1	13.6719	1	14.5185	1	14.8878	0	0	other
CTSCchr1188294210	CTSC	chr11	88294210	CCTTT	4	1	17.7778	1	21.6667	0	0	1	12.7907	1	17.5439	0	0	other
CYCSchr725125246	CYCS	chr7	25125246	CGTCC	3	1	23.6735	1	12.9032	1	13.0081	0	0	0	0	0	0	other
DAZAP1chr191435642	DAZAP1	chr19	1435642	GTTTG	5	1	26.4706	1	17.4757	1	45	1	15.9802	1	18.5629	0	0	other
DDX5chr1764500193	DDX5	chr17	64500193	GATTT	6	1	15.1771	1	17.6692	1	13.5496	1	24.0187	1	11.6667	1	24.4224	other
DDX5chr1764500245	DDX5	chr17	64500245	CTTTA	1	1	10.6145	0	0	0	0	0	0	0	0	0	0	other
DEGS1chr1224192500	DEGS1	chr1	224192500	GATTC	5	1	10.1852	0	0	1	11.9048	1	22.3938	1	13.9059	1	16.1765	other
DHCR7chr1171434687	DHCR7	chr11	71434687	GATTC	2	1	10.1266	1	16.6667	0	0	0	0	0	0	0	0	other
DHCR7chr1171435145	DHCR7	chr11	71435145	GATTT	6	1	20	1	28.125	1	15.5556	1	17.2471	1	37.5527	1	20	other
DIABLOchr12122207777	DIABLO	chr12	122207777	ACTTA	5	1	18.0328	0	0	1	14.7541	1	16.8103	1	30.0292	1	31.2102	other
DIABLOchr12122207793	DIABLO	chr12	122207793	ACTTA	5	1	18.4783	1	17.4757	0	0	1	19.9422	1	32.8657	1	25.2252	other
EBPLchr1349660860	EBPL	chr13	49660860	TATTG	4	1	20.9677	1	26.5683	0	0	1	16.1702	1	20.3504	0	0	other
FKBP4chr122803909	FKBP4	chr12	2803909	GTTCC	6	1	68.7943	1	45.4212	1	58.0153	1	34.6087	1	42.2553	1	38.3367	trub1
GHITMchr1084141542	GHITM	chr10	84141542	TCTAG	6	1	19.6532	1	44.0299	1	14.5098	1	26.5169	1	27.4238	1	28.3582	pus7
GLRX3chr10130145219	GLRX3	chr10	130145219	CCTTG	1	1	11.7647	0	0	0	0	0	0	0	0	0	0	other
GLRX3chr10130174869	GLRX3	chr10	130174869	TGTTG	4	1	18.315	1	27.6596	0	0	1	18.1455	1	15.6189	0	0	other
GOT2chr1658716800	GOT2	chr16	58716800	CTTTG	1	1	11.8644	0	0	0	0	0	0	0	0	0	0	other
GOT2chr1658723765	GOT2	chr16	58723765	CGTTC	1	1	10	0	0	0	0	0	0	0	0	0	0	other
GPX1chr349357686	GPX1	chr3	49357686	GTTCG	1	1	10.4012	0	0	0	0	0	0	0	0	0	0	trub1
GPX1chr349357704	GPX1	chr3	49357704	CGTCC	1	1	11.2554	0	0	0	0	0	0	0	0	0	0	other
GRB2chr1775321753	GRB2	chr17	75321753	GTTCA	5	1	32.9114	1	27.907	1	25.4386	1	15.4628	1	14.0449	0	0	trub1
GTF3C6chr6110967668	GTF3C6	chr6	110967668	GTTCA	4	1	37.8676	1	32.5733	1	36.7089	1	15.5027	0	0	0	0	trub1
HNRNPA0chr5137752882	HNRNPA0	chr5	137752882	CTTGG	3	1	13.6364	1	11.215	0	0	1	13.1609	0	0	0	0	other
HNRNPH2chrX101412368	HNRNPH2	chrX	101412368	GATTG	6	1	18.8889	1	13.0435	1	16.3636	1	20.2247	1	24.1983	1	17.1053	other
ISOC2chr1955453191	ISOC2	chr19	55453191	CCTTG	1	1	11.1111	0	0	0	0	0	0	0	0	0	0	other
ISOC2chr1955455031	ISOC2	chr19	55455031	ATTCT	1	1	10.8108	0	0	0	0	0	0	0	0	0	0	other
KHDRBS1chr132014046	KHDRBS1	chr1	32014046	CGTAG	1	1	11.9565	0	0	0	0	0	0	0	0	0	0	other
LAPTM4Bchr897776038	LAPTM4B	chr8	97776038	GTTCT	5	1	26.2238	1	16.2281	1	35.7934	1	10.4895	0	0	1	10.0649	trub1
LAPTM4Bchr897776040	LAPTM4B	chr8	97776040	TCTAC	3	1	20	1	16.3121	1	24.5283	0	0	0	0	0	0	other
M6PRchr128941306	M6PR	chr12	8941306	GTTGC	5	1	25.7576	1	26.8657	1	37.2093	1	15.4047	1	14.7089	0	0	other
MCM7chr7100094185	MCM7	chr7	100094185	CTTTC	1	1	13.6364	0	0	0	0	0	0	0	0	0	0	other
MCM7chr7100094293	MCM7	chr7	100094293	TCTCT	1	1	10.3093	0	0	0	0	0	0	0	0	0	0	other
MRFAP1L1chr46708487	MRFAP1L1	chr4	6708487	ATTTA	1	1	10	0	0	0	0	0	0	0	0	0	0	other
MRFAP1L1chr46708488	MRFAP1L1	chr4	6708488	GATTT	6	1	10.5263	1	14.7059	1	11.3208	1	18.1435	1	14.8352	1	13.8554	other
MRPL38chr1775904554	MRPL38	chr17	75904554	TTTCG	2	1	14.9254	0	0	0	0	0	0	1	10.241	0	0	other
NDUFAF8chr1781241043	NDUFAF8	chr17	81241043	TCTGC	3	1	15.625	1	18.2927	0	0	1	10.7496	0	0	0	0	other
NIP7chr1669342144	NIP7	chr16	69342144	GTTCA	6	1	100	1	98	1	100	1	99.4737	1	97.6821	1	100	trub1
NT5C3Bchr1741825307	NT5C3B	chr17	41825307	CTTGG	4	1	10.3704	1	12.3894	0	0	0	0	1	12.2047	1	13.7363	other
NT5C3Bchr1741825398	NT5C3B	chr17	41825398	CCTCC	1	1	20.8333	0	0	0	0	0	0	0	0	0	0	other
PA2G4chr1256113764	PA2G4	chr12	56113764	GATTG	6	1	27.619	1	25.9657	1	26.5625	1	21.4027	1	23.6784	1	18.0685	other
PCBP1chr270088594	PCBP1	chr2	70088594	ACTCA	6	1	25	1	25	1	26.9231	1	26.7606	1	30	1	26.6667	other
PFN1chr174945702	PFN1	chr17	4945702	ACTTT	2	1	12.7458	1	11.3344	0	0	0	0	0	0	0	0	other
PGDchr110413090	PGD	chr1	10413090	GCTAG	4	1	13.3418	1	23.6111	0	0	1	10.9716	1	17.2009	0	0	other
PGDchr110417451	PGD	chr1	10417451	GCTGG	3	1	11.0471	1	12.2302	0	0	0	0	1	12.6013	0	0	other
PKMchr1572199475	PKM	chr15	72199475	TCTAG	6	1	26.7237	1	37.8412	1	10.2679	1	37.0188	1	28.7364	1	11.6691	pus7
PLD3chr1940378040	PLD3	chr19	40378040	GCTGG	6	1	56.8345	1	65.0485	1	67.1429	1	49.2857	1	47.973	1	34.1216	other
PMF1-BGLAPchr1156232352	PMF1-BGLAP	chr1	156232352	CTTCT	2	1	13.8889	0	0	0	0	0	0	1	12.8461	0	0	other
PMF1-BGLAPchr1156239863	PMF1-BGLAP	chr1	156239863	TCTAG	1	1	15.1515	0	0	0	0	0	0	0	0	0	0	pus7
PMF1chr1156232352	PMF1	chr1	156232352	CTTCT	2	1	13.8889	0	0	0	0	0	0	1	12.8461	0	0	other
PMF1chr1156239863	PMF1	chr1	156239863	TCTAG	1	1	15.1515	0	0	0	0	0	0	0	0	0	0	pus7
POLDIP2chr1728347348	POLDIP2	chr17	28347348	GATTG	5	1	15.2	1	17.4359	0	0	1	22.6714	1	18.9655	1	13.6986	other
PPIBchr1564155876	PPIB	chr15	64155876	TGTAA	2	1	13.6161	1	14.697	0	0	0	0	0	0	0	0	pus7
PPIBchr1564162997	PPIB	chr15	64162997	CCTCC	1	1	10.7527	0	0	0	0	0	0	0	0	0	0	other
PPP2R1Achr1952226300	PPP2R1A	chr19	52226300	ATTTA	1	1	15	0	0	0	0	0	0	0	0	0	0	other
PRR13chr1253443441	PRR13	chr12	53443441	GTTCC	6	1	91.6201	1	78.9062	1	80.303	1	91.7146	1	80.9444	1	80	trub1
PSAPchr1071816664	PSAP	chr10	71816664	GCTGT	3	1	11.9863	1	19.0476	0	0	0	0	1	15.3348	0	0	other
PSAPchr1071817048	PSAP	chr10	71817048	CTTCT	2	1	23.2227	1	17.6768	0	0	0	0	0	0	0	0	other
PSAPchr1071819612	PSAP	chr10	71819612	ACTCA	4	1	24.8503	1	33.6207	1	10.3687	0	0	1	23.4592	0	0	other
PSMD2chr3184302408	PSMD2	chr3	184302408	CCTAC	1	1	11.5942	0	0	0	0	0	0	0	0	0	0	other
PSMD2chr3184307397	PSMD2	chr3	184307397	TTTAG	1	1	12.069	0	0	0	0	0	0	0	0	0	0	pus7
PSMD8chr1938374833	PSMD8	chr19	38374833	GCTCC	1	1	11.1111	0	0	0	0	0	0	0	0	0	0	other
PSMD8chr1938380948	PSMD8	chr19	38380948	CATCC	1	1	10.1818	0	0	0	0	0	0	0	0	0	0	other
PSMD8chr1938383622	PSMD8	chr19	38383622	GGTCT	2	1	13.2743	1	12.7168	0	0	0	0	0	0	0	0	other
PTDSS1chr896333807	PTDSS1	chr8	96333807	CATGC	1	1	14.8148	0	0	0	0	0	0	0	0	0	0	other
RAB10chr226136692	RAB10	chr2	26136692	CTTTC	2	1	15	0	0	0	0	0	0	0	0	1	10	other
RBM14-RBM4chr1166643593	RBM14-RBM4	chr11	66643593	ACTTG	3	1	15.5844	0	0	0	0	1	28.4916	0	0	1	24.1379	other
RBM14-RBM4chr1166643658	RBM14-RBM4	chr11	66643658	GATTC	6	1	22.7723	1	25.6757	1	18.6916	1	32.9016	1	27.2265	1	31.3253	other
RBM14-RBM4chr1166643843	RBM14-RBM4	chr11	66643843	TCTCG	1	1	11.7647	0	0	0	0	0	0	0	0	0	0	other
RBM14-RBM4chr1166646069	RBM14-RBM4	chr11	66646069	CATGA	2	1	13.0952	1	15.6522	0	0	0	0	0	0	0	0	other
RBM4chr1166643593	RBM4	chr11	66643593	ACTTG	3	1	15.5844	0	0	0	0	1	28.4916	0	0	1	24.1379	other
RBM4chr1166643658	RBM4	chr11	66643658	GATTC	6	1	22.7723	1	25.6757	1	18.6916	1	32.9016	1	27.2265	1	31.3253	other
RBM4chr1166643843	RBM4	chr11	66643843	TCTCG	1	1	11.7647	0	0	0	0	0	0	0	0	0	0	other
RBM4chr1166646069	RBM4	chr11	66646069	CATGA	2	1	13.0952	1	15.6522	0	0	0	0	0	0	0	0	other
RNASEK-C17orf49chr177015827	RNASEK-C17orf49	chr17	7015827	ATTTG	2	1	11.25	0	0	0	0	0	0	1	13.0631	0	0	other
RNF167chr174944900	RNF167	chr17	4944900	GTTCT	6	1	76.6423	1	66.5289	1	68.6747	1	47.8261	1	58.7137	1	44.8052	trub1
RP11-286N22.8chr1161446209	RP11-286N22.8	chr11	61446209	CATAA	5	1	33.3333	1	17.0732	0	0	1	32.4324	1	13.1068	1	22.7273	other
RP11-512M8.12chr12122207777	RP11-512M8.12	chr12	122207777	ACTTA	5	1	18.0328	0	0	1	14.7541	1	16.8103	1	30.0292	1	31.2102	other
RP11-512M8.12chr12122207793	RP11-512M8.12	chr12	122207793	ACTTA	5	1	18.4783	1	17.4757	0	0	1	19.9422	1	32.8657	1	25.2252	other
RP11-552F3.12chr1775904554	RP11-552F3.12	chr17	75904554	TTTCG	2	1	14.9254	0	0	0	0	0	0	1	10.241	0	0	other
RP5-1042K10.14chr2240358918	RP5-1042K10.14	chr22	40358918	CTTTG	1	1	11.1111	0	0	0	0	0	0	0	0	0	0	other
RP5-1042K10.14chr2240365015	RP5-1042K10.14	chr22	40365015	ATTTA	1	1	13.3333	0	0	0	0	0	0	0	0	0	0	other
RPL19chr1739201278	RPL19	chr17	39201278	GTTAG	6	1	25.6045	1	13.1071	1	46.3754	1	18.2022	1	13.1943	1	27.5198	other
RPL19chr1739201316	RPL19	chr17	39201316	ACTCC	2	1	12.3297	1	11.5385	0	0	0	0	0	0	0	0	other
RPLP1chr1569455500	RPLP1	chr15	69455500	TTTTG	1	1	10.3387	0	0	0	0	0	0	0	0	0	0	other
RPLP1chr1569455518	RPLP1	chr15	69455518	TATAA	2	1	11.6465	0	0	0	0	0	0	1	11.0492	0	0	pus7
RRP36chr643025301	RRP36	chr6	43025301	TTTAC	1	1	15.1515	0	0	0	0	0	0	0	0	0	0	other
RTN4chr254972477	RTN4	chr2	54972477	TCTAG	2	1	13.1707	1	21.8487	0	0	0	0	0	0	0	0	pus7
RTN4chr255050060	RTN4	chr2	55050060	ACTTC	5	1	21.519	0	0	1	12.987	1	40.4255	1	29.2683	1	20.8333	other
SCDchr10100362657	SCD	chr10	100362657	CTTCT	2	1	14.0541	0	0	1	13.6986	0	0	0	0	0	0	other
SCP2chr153027999	SCP2	chr1	53027999	GTTCC	6	1	64.5161	1	45.4545	1	64.5161	1	42.2371	1	50	1	20.2247	trub1
SDHAF2chr1161446209	SDHAF2	chr11	61446209	CATAA	5	1	33.3333	1	17.0732	0	0	1	32.4324	1	13.1068	1	22.7273	other
SLC3A2chr1162888501	SLC3A2	chr11	62888501	CTTAA	4	1	15.3082	1	10.7273	0	0	0	0	1	16.6972	1	12.6761	other
SLC3A2chr1162888758	SLC3A2	chr11	62888758	TTTTC	3	1	17.9245	1	10.0418	0	0	0	0	0	0	1	15	other
SSU72chr11541792	SSU72	chr1	1541792	CATAC	1	1	10.5882	0	0	0	0	0	0	0	0	0	0	other
STRAPchr1215889959	STRAP	chr12	15889959	AATTG	4	1	16.129	1	16.9922	0	0	1	14.2707	1	11.2399	0	0	other
TARDBPchr111023448	TARDBP	chr1	11023448	GATTG	4	1	10.2941	0	0	0	0	1	12.801	1	10.8647	1	11.3744	other
TBRG4chr745100158	TBRG4	chr7	45100158	CTTTA	2	1	12.2449	1	12.6984	0	0	0	0	0	0	0	0	other
TMBIM6chr1249763371	TMBIM6	chr12	49763371	ACTCA	1	1	10.2564	0	0	0	0	0	0	0	0	0	0	other
TMBIM6chr1249764626	TMBIM6	chr12	49764626	TCTTG	2	1	17.9487	0	0	0	0	0	0	1	11.8033	0	0	other
TPM4chr1916101334	TPM4	chr19	16101334	CTTAA	6	1	27.1523	1	30.8824	1	18.4466	1	20.3399	1	25.036	1	36	other
UBA1chrX47213099	UBA1	chrX	47213099	GCTTG	3	1	11.2	1	18.3575	0	0	0	0	1	11	0	0	other
UBA1chrX47214425	UBA1	chrX	47214425	TTTAA	1	1	14.2857	0	0	0	0	0	0	0	0	0	0	pus7
UQCRC1chr348605774	UQCRC1	chr3	48605774	TTTCA	4	1	27.1186	1	39.5833	0	0	1	26.2097	1	12.22	0	0	other
YWHAZchr8100919576	YWHAZ	chr8	100919576	CTTAC	1	1	10.0917	0	0	0	0	0	0	0	0	0	0	other
ZMAT2chr5140706100	ZMAT2	chr5	140706100	CATCC	1	1	11.1111	0	0	0	0	0	0	0	0	0	0	other
ZMAT2chr5140706218	ZMAT2	chr5	140706218	TTTCC	1	1	11.6279	0	0	0	0	0	0	0	0	0	0	other
APLP2chr11130141947	APLP2	chr11	130141947	CTTCA	6	1	20	1	53.7736	1	24.4032	1	10.3659	1	31.9088	1	12.0879	other
CENPBchr203783861	CENPB	chr20	3783861	TTTTA	2	1	11.6883	0	0	0	0	0	0	1	13.6364	0	0	other
DAZAP1chr191434893	DAZAP1	chr19	1434893	GTTCC	3	1	16.6667	1	12.8302	1	29.4872	0	0	0	0	0	0	trub1
DUS1Lchr1782058064	DUS1L	chr17	82058064	CCTAC	5	1	26.8293	1	23.913	0	0	1	35.8423	1	12.3188	1	16	other
GNASchr2058891542	GNAS	chr20	58891542	CCTTC	6	1	21.7391	1	31.1688	1	23.8889	1	17.9445	1	22.6974	1	30.4054	other
GNASchr2058891543	GNAS	chr20	58891543	CTTCC	6	1	47.3684	1	28.8889	1	25	1	30.0752	1	19.1406	1	29.9065	other
GNASchr2058891728	GNAS	chr20	58891728	CATGG	6	1	14.7059	1	13.6095	1	21.0728	1	43.0127	1	31.25	1	21.3816	other
H1-10chr3129314898	H1-10	chr3	129314898	CTTTC	4	1	23.0769	1	28.5714	0	0	1	16.1074	1	11.3924	0	0	other
H1-10chr3129315037	H1-10	chr3	129315037	TATTG	1	1	10.4839	0	0	0	0	0	0	0	0	0	0	other
H1-10chr3129315071	H1-10	chr3	129315071	CTTTA	3	1	19.7183	1	18.4211	0	0	0	0	1	10.7991	0	0	other
H1-10chr3129315192	H1-10	chr3	129315192	CGTAG	6	1	28.8462	1	34.2105	1	23.9583	1	17.4208	1	18.0039	1	23.5808	other
HDGFchr1156743355	HDGF	chr1	156743355	CCTTT	2	1	18.4211	1	12.3288	0	0	0	0	0	0	0	0	other
HDGFchr1156743873	HDGF	chr1	156743873	TCTCC	4	1	15	1	16.9811	0	0	1	29.9625	1	14.7002	0	0	other
IPO7chr119445379	IPO7	chr11	9445379	GATTT	5	1	20.6349	1	25	1	22.5806	0	0	1	28.9308	1	16.3636	other
LONP1chr195693631	LONP1	chr19	5693631	CTTCG	2	1	18.5185	1	10.2564	0	0	0	0	0	0	0	0	other
ODC1chr210441534	ODC1	chr2	10441534	TCTAC	1	1	14.4928	0	0	0	0	0	0	0	0	0	0	other
ODC1chr210444574	ODC1	chr2	10444574	TCTCC	1	1	19.4444	0	0	0	0	0	0	0	0	0	0	other
PABPC4chr139565149	PABPC4	chr1	39565149	GTTCC	6	1	30.2326	1	30.1205	1	42.8571	1	11.2871	1	26.4085	1	12.0879	trub1
PCBP1chr270087717	PCBP1	chr2	70087717	ACTCC	1	1	10.9375	0	0	0	0	0	0	0	0	0	0	other
PSME2chr1424143976	PSME2	chr14	24143976	TGTAG	6	1	25.9091	1	42.1212	1	15	1	16.7705	1	20.1166	1	11.6618	pus7
RNF187chr1228494105	RNF187	chr1	228494105	CCTTC	5	1	27.1186	1	18.6047	0	0	1	14.4351	1	32.8969	1	14.7059	other
RNF187chr1228494264	RNF187	chr1	228494264	CCTTG	1	1	12.9032	0	0	0	0	0	0	0	0	0	0	other
RNF187chr1228494482	RNF187	chr1	228494482	CCTTC	1	1	15.2174	0	0	0	0	0	0	0	0	0	0	other
SCDchr10100363950	SCD	chr10	100363950	CCTAC	1	1	15.7895	0	0	0	0	0	0	0	0	0	0	other
SLC2A1chr142926644	SLC2A1	chr1	42926644	CCTAA	1	1	23.5294	0	0	0	0	0	0	0	0	0	0	other
SLC2A1chr142926727	SLC2A1	chr1	42926727	GTTCC	6	1	65.2174	1	62.963	1	78.6885	1	31.8182	1	55.6962	1	50	trub1
SLC2A4RGchr2063742413	SLC2A4RG	chr20	63742413	GCTGA	3	1	10.274	1	19.3548	0	0	0	0	1	10.6145	0	0	other
SLC30A5chr569123368	SLC30A5	chr5	69123368	GTTCT	6	1	44.4444	1	48.8372	1	55.814	1	47.6987	1	52.1277	1	47.1698	trub1
SLC30A5chr569129890	SLC30A5	chr5	69129890	GATTC	4	1	11.7647	1	11.5942	0	0	0	0	1	15.4639	1	16.3043	other
SSU72chr11564773	SSU72	chr1	1564773	ACTGT	2	1	10.5263	1	11.4286	0	0	0	0	0	0	0	0	other
STARD7chr296185887	STARD7	chr2	96185887	ATTTA	1	1	12.5	0	0	0	0	0	0	0	0	0	0	other
STARD7chr296186743	STARD7	chr2	96186743	GATTG	6	1	11.1111	1	42.4242	1	22.2222	1	30.8673	1	35.9756	1	32.5581	other
STK24chr1398452358	STK24	chr13	98452358	CTTTA	2	1	11.3636	0	0	0	0	0	0	1	11.7229	0	0	other
THAP11chr1667843526	THAP11	chr16	67843526	ACTCC	6	1	46.1538	1	71.4286	1	75	1	29.7872	1	59.5238	1	72.7273	other
YWHAZchr8100919460	YWHAZ	chr8	100919460	TTTTT	1	1	10.989	0	0	0	0	0	0	0	0	0	0	other
ATP2A2chr12110346459	ATP2A2	chr12	110346459	TGTTC	1	0	0	1	10.1695	0	0	0	0	0	0	0	0	other
ATP5MJchr14103912579	ATP5MJ	chr14	103912579	CGTCA	1	0	0	1	14.7253	0	0	0	0	0	0	0	0	other
CAP1chr140072563	CAP1	chr1	40072563	TTTCT	1	0	0	1	12.9707	0	0	0	0	0	0	0	0	other
CLPPchr196364500	CLPP	chr19	6364500	CATCC	1	0	0	1	10.2041	0	0	0	0	0	0	0	0	other
CLPPchr196368828	CLPP	chr19	6368828	ATTTG	4	0	0	1	17.0455	1	20	0	0	1	20.6667	1	16.6667	other
CPSF3chr29455722	CPSF3	chr2	9455722	CTTTA	1	0	0	1	17.5	0	0	0	0	0	0	0	0	other
CTD-2410N18.5chr5134197161	CTD-2410N18.5	chr5	134197161	CTTCC	1	0	0	1	10.0917	0	0	0	0	0	0	0	0	other
CTSCchr1188294008	CTSC	chr11	88294008	TGTAG	1	0	0	1	15.864	0	0	0	0	0	0	0	0	pus7
CYCSchr725123395	CYCS	chr7	25123395	CTTAC	1	0	0	1	11.4391	0	0	0	0	0	0	0	0	other
DCTPP1chr1630423790	DCTPP1	chr16	30423790	CTTTG	1	0	0	1	12.6761	0	0	0	0	0	0	0	0	other
DCTPP1chr1630424267	DCTPP1	chr16	30424267	CATTC	4	0	0	1	14.7541	1	10.6061	1	32.7103	0	0	1	11.2903	other
DEGS1chr1224190008	DEGS1	chr1	224190008	CCTTT	1	0	0	1	11.9048	0	0	0	0	0	0	0	0	other
DPH3chr316260579	DPH3	chr3	16260579	GATTT	4	0	0	1	15.7895	0	0	1	11.6788	1	15.3623	1	21.2766	other
EBPLchr1349661076	EBPL	chr13	49661076	TTTTT	1	0	0	1	12.8205	0	0	0	0	0	0	0	0	other
EIF3Achr10119036022	EIF3A	chr10	119036022	GATTT	4	0	0	1	10.9524	1	12.7273	1	17.732	1	23.6782	0	0	other
EIF3Fchr117987657	EIF3F	chr11	7987657	CATTG	1	0	0	1	10.9091	0	0	0	0	0	0	0	0	other
ETF1chr5138508132	ETF1	chr5	138508132	CCTAC	1	0	0	1	13.0435	0	0	0	0	0	0	0	0	other
GHITMchr1084144041	GHITM	chr10	84144041	GGTCT	1	0	0	1	18.2759	0	0	0	0	0	0	0	0	other
GPX4chr191105719	GPX4	chr19	1105719	TATGT	1	0	0	1	11.1724	0	0	0	0	0	0	0	0	other
GPX4chr191106623	GPX4	chr19	1106623	CCTTC	1	0	0	1	16.2437	0	0	0	0	0	0	0	0	other
GTF3C6chr6110960460	GTF3C6	chr6	110960460	CTTTG	1	0	0	1	15.8416	0	0	0	0	0	0	0	0	other
HIGD1Achr342785230	HIGD1A	chr3	42785230	CTTTA	1	0	0	1	18.1034	0	0	0	0	0	0	0	0	other
HIGD1Achr342786045	HIGD1A	chr3	42786045	TGTAG	1	0	0	1	13.6126	0	0	0	0	0	0	0	0	pus7
HMGA1chr634246158	HMGA1	chr6	34246158	ATTTG	3	0	0	1	17.6471	0	0	0	0	1	12.732	1	12.4528	other
HMGCRchr575360734	HMGCR	chr5	75360734	GATTT	3	0	0	1	18.1818	0	0	0	0	1	19.8113	1	10.5263	other
HNRNPA0chr5137752403	HNRNPA0	chr5	137752403	TTTAA	1	0	0	1	10.5263	0	0	0	0	0	0	0	0	pus7
HNRNPH2chrX101413714	HNRNPH2	chrX	101413714	TGTAG	1	0	0	1	11.4754	0	0	0	0	0	0	0	0	pus7
HSP90AB1chr644250151	HSP90AB1	chr6	44250151	CTTTA	1	0	0	1	11.6162	0	0	0	0	0	0	0	0	other
HSP90AB1chr644253318	HSP90AB1	chr6	44253318	TTTCC	1	0	0	1	10.6104	0	0	0	0	0	0	0	0	other
HSPA5chr9125236551	HSPA5	chr9	125236551	ACTCA	3	0	0	1	15.7143	0	0	0	0	1	24.6154	1	26.3158	other
HSPA5chr9125238731	HSPA5	chr9	125238731	GCTCG	2	0	0	1	14.3917	0	0	0	0	1	11.1606	0	0	other
HSPA5chr9125241249	HSPA5	chr9	125241249	CCTTC	1	0	0	1	10.4762	0	0	0	0	0	0	0	0	other
ILF2chr1153668066	ILF2	chr1	153668066	CTTTC	1	0	0	1	13.8889	0	0	0	0	0	0	0	0	other
ILF2chr1153669867	ILF2	chr1	153669867	CTTTG	1	0	0	1	15.4639	0	0	0	0	0	0	0	0	other
LAPTM4Bchr897816122	LAPTM4B	chr8	97816122	GTTGG	2	0	0	1	14.359	0	0	0	0	1	10.1047	0	0	other
M6PRchr128940982	M6PR	chr12	8940982	ATTTG	1	0	0	1	18.1818	0	0	0	0	0	0	0	0	other
MRPL11chr1166435990	MRPL11	chr11	66435990	ACTCC	1	0	0	1	16.6667	0	0	0	0	0	0	0	0	other
MRPL11chr1166436003	MRPL11	chr11	66436003	CCTTG	1	0	0	1	13.4615	0	0	0	0	0	0	0	0	other
MTHFD2chr274207794	MTHFD2	chr2	74207794	TGTAG	3	0	0	1	11.0236	1	10.8932	0	0	0	0	1	11.5702	pus7
MTHFD2chr274214321	MTHFD2	chr2	74214321	TTTTA	1	0	0	1	15.3846	0	0	0	0	0	0	0	0	other
NANSchr998076969	NANS	chr9	98076969	GATCT	2	0	0	1	13.2911	0	0	0	0	1	10.8642	0	0	other
NIP7chr1669340287	NIP7	chr16	69340287	TTTCG	2	0	0	1	23.8806	0	0	0	0	1	10.6897	0	0	other
NOLC1chr10102163175	NOLC1	chr10	102163175	TCTTG	1	0	0	1	13.6882	0	0	0	0	0	0	0	0	other
NRDCchr151791640	NRDC	chr1	51791640	TGTAG	2	0	0	1	18.797	0	0	0	0	1	12.0332	0	0	pus7
NRDCchr151794560	NRDC	chr1	51794560	GGTGG	1	0	0	1	11.2821	0	0	0	0	0	0	0	0	other
PDHA1chrX19351287	PDHA1	chrX	19351287	CTTGC	1	0	0	1	10.6897	0	0	0	0	0	0	0	0	other
PDHA1chrX19355439	PDHA1	chrX	19355439	CGTCT	1	0	0	1	10.6346	0	0	0	0	0	0	0	0	other
PFDN1chr5140245207	PFDN1	chr5	140245207	GCTCA	1	0	0	1	15.5556	0	0	0	0	0	0	0	0	other
PFDN1chr5140245535	PFDN1	chr5	140245535	CCTTC	1	0	0	1	13.2075	0	0	0	0	0	0	0	0	other
PFN1chr174945885	PFN1	chr17	4945885	CTTCC	1	0	0	1	10.2746	0	0	0	0	0	0	0	0	other
PKMchr1572199608	PKM	chr15	72199608	CTTCC	1	0	0	1	10.6796	0	0	0	0	0	0	0	0	other
PLD3chr1940377821	PLD3	chr19	40377821	GCTCG	1	0	0	1	18.9655	0	0	0	0	0	0	0	0	other
PMPCAchr9136412153	PMPCA	chr9	136412153	CTTCG	1	0	0	1	17.7778	0	0	0	0	0	0	0	0	other
PMPCAchr9136419046	PMPCA	chr9	136419046	GTTCG	1	0	0	1	13.9175	0	0	0	0	0	0	0	0	trub1
POLDIP2chr1728347730	POLDIP2	chr17	28347730	CCTTG	3	0	0	1	14.6552	0	0	0	0	1	12.4464	1	22.619	other
PPP1CAchr1167398405	PPP1CA	chr11	67398405	TTTTC	1	0	0	1	12.9412	0	0	0	0	0	0	0	0	other
PPP1CAchr1167398804	PPP1CA	chr11	67398804	TTTCT	1	0	0	1	15.3846	0	0	0	0	0	0	0	0	other
PPP2CAchr5134197161	PPP2CA	chr5	134197161	CTTCC	1	0	0	1	10.0917	0	0	0	0	0	0	0	0	other
PPP2R1Achr1952211487	PPP2R1A	chr19	52211487	CTTCG	1	0	0	1	10.2941	0	0	0	0	0	0	0	0	other
PPP2R1Achr1952216555	PPP2R1A	chr19	52216555	CATGT	1	0	0	1	11.3402	0	0	0	0	0	0	0	0	other
PSAPchr1071816374	PSAP	chr10	71816374	GTTGC	1	0	0	1	13.1075	0	0	0	0	0	0	0	0	other
PSAPchr1071816662	PSAP	chr10	71816662	TGTGC	2	0	0	1	14.8362	0	0	0	0	1	11.3164	0	0	other
PTDSS1chr896273376	PTDSS1	chr8	96273376	GTTAG	1	0	0	1	14.8148	0	0	0	0	0	0	0	0	other
PTDSS1chr896306538	PTDSS1	chr8	96306538	CATCA	1	0	0	1	10	0	0	0	0	0	0	0	0	other
RAB10chr226136422	RAB10	chr2	26136422	CCTTT	1	0	0	1	11.7647	0	0	0	0	0	0	0	0	other
RANGAP1chr2241251084	RANGAP1	chr22	41251084	GGTGG	1	0	0	1	16.4557	0	0	0	0	0	0	0	0	other
RNASEK-C17orf49chr177014333	RNASEK-C17orf49	chr17	7014333	ACTCC	1	0	0	1	10	0	0	0	0	0	0	0	0	other
RNASEK-C17orf49chr177017486	RNASEK-C17orf49	chr17	7017486	CATTT	1	0	0	1	11.4286	0	0	0	0	0	0	0	0	other
RNF167chr174942655	RNF167	chr17	4942655	TGTGG	1	0	0	1	14.5833	0	0	0	0	0	0	0	0	other
RP11-286N22.8chr1161446145	RP11-286N22.8	chr11	61446145	CTTCC	1	0	0	1	10	0	0	0	0	0	0	0	0	other
RP4-613B23.5chr342785230	RP4-613B23.5	chr3	42785230	CTTTA	1	0	0	1	18.1034	0	0	0	0	0	0	0	0	other
RP4-613B23.5chr342786045	RP4-613B23.5	chr3	42786045	TGTAG	1	0	0	1	13.6126	0	0	0	0	0	0	0	0	pus7
RPL13Achr1949492118	RPL13A	chr19	49492118	CTTTC	4	0	0	1	12.3043	0	0	1	14.3541	1	15.5452	1	13.8325	other
RPL19chr1739200325	RPL19	chr17	39200325	TTTCG	1	0	0	1	11.1111	0	0	0	0	0	0	0	0	other
RRP36chr643029560	RRP36	chr6	43029560	CATTA	4	0	0	1	10	0	0	1	27.2059	1	12.6582	1	12.7907	other
SCP2chr153050765	SCP2	chr1	53050765	CATTT	1	0	0	1	14.8148	0	0	0	0	0	0	0	0	other
SDHAF2chr1161446145	SDHAF2	chr11	61446145	CTTCC	1	0	0	1	10	0	0	0	0	0	0	0	0	other
TBRG4chr745100401	TBRG4	chr7	45100401	ACTCA	1	0	0	1	15.3409	0	0	0	0	0	0	0	0	other
TOMM20chr1235110415	TOMM20	chr1	235110415	TGTAG	1	0	0	1	12.5	0	0	0	0	0	0	0	0	pus7
TOMM20chr1235128764	TOMM20	chr1	235128764	GCTCC	1	0	0	1	11.215	0	0	0	0	0	0	0	0	other
TXNRD1chr12104265390	TXNRD1	chr12	104265390	TCTAC	1	0	0	1	15.5642	0	0	0	0	0	0	0	0	other
TXNRD1chr12104265679	TXNRD1	chr12	104265679	CATTC	1	0	0	1	16.7364	0	0	0	0	0	0	0	0	other
TXNRD1chr12104348936	TXNRD1	chr12	104348936	TGTAG	1	0	0	1	11.0169	0	0	0	0	0	0	0	0	pus7
UBE2D2chr5139561683	UBE2D2	chr5	139561683	CTTCT	1	0	0	1	11.3208	0	0	0	0	0	0	0	0	other
UBE2D2chr5139561724	UBE2D2	chr5	139561724	CCTAG	1	0	0	1	10.9091	0	0	0	0	0	0	0	0	other
WDR77chr1111441073	WDR77	chr1	111441073	GATTC	4	0	0	1	12.9477	0	0	1	10.6646	1	11.8436	1	20.4819	other
YWHAZchr8100924149	YWHAZ	chr8	100924149	GCTCT	2	0	0	1	10.8333	0	0	0	0	1	13.1474	0	0	other
AKT1chr14104769651	AKT1	chr14	104769651	CCTCC	1	0	0	1	11.2903	0	0	0	0	0	0	0	0	other
AKT1chr14104769675	AKT1	chr14	104769675	TTTTA	1	0	0	1	10.5263	0	0	0	0	0	0	0	0	other
APLP2chr11130133698	APLP2	chr11	130133698	CTTAT	1	0	0	1	11.3636	0	0	0	0	0	0	0	0	other
ARF6chr1449896792	ARF6	chr14	49896792	GGTAA	1	0	0	1	11.9048	0	0	0	0	0	0	0	0	other
DAZAP1chr191432553	DAZAP1	chr19	1432553	GTTTG	1	0	0	1	35.7143	0	0	0	0	0	0	0	0	other
DAZAP1chr191435277	DAZAP1	chr19	1435277	TTTAC	1	0	0	1	10.4651	0	0	0	0	0	0	0	0	other
DDX17chr2238483955	DDX17	chr22	38483955	CCTTT	2	0	0	1	11.1111	0	0	0	0	1	11.8557	0	0	other
DDX17chr2238484783	DDX17	chr22	38484783	CTTAT	1	0	0	1	15.9091	0	0	0	0	0	0	0	0	other
DPH3chr316260641	DPH3	chr3	16260641	GATTC	2	0	0	1	12.5	0	0	0	0	0	0	1	11.5385	other
DUS1Lchr1782061698	DUS1L	chr17	82061698	GTTTG	3	0	0	1	22.807	0	0	1	10.8434	1	20.4724	0	0	other
ETF1chr5138506838	ETF1	chr5	138506838	CTTTA	2	0	0	1	23.5294	0	0	0	0	1	14.8148	0	0	other
H1-10chr3129314849	H1-10	chr3	129314849	GCTCC	1	0	0	1	13.3333	0	0	0	0	0	0	0	0	other
H1-10chr3129314899	H1-10	chr3	129314899	CCTTT	1	0	0	1	16.6667	0	0	0	0	0	0	0	0	other
HNRNPA0chr5137753009	HNRNPA0	chr5	137753009	GCTTA	1	0	0	1	12.1212	0	0	0	0	0	0	0	0	other
IPO7chr119445686	IPO7	chr11	9445686	GGTCA	1	0	0	1	21.3115	0	0	0	0	0	0	0	0	other
JUNDchr1918280023	JUND	chr19	18280023	GATTC	1	0	0	1	10.5263	0	0	0	0	0	0	0	0	other
LONP1chr195711787	LONP1	chr19	5711787	GGTCA	1	0	0	1	12.5	0	0	0	0	0	0	0	0	other
MAP2K2chr194090431	MAP2K2	chr19	4090431	TCTCC	3	0	0	1	12	0	0	1	16.9565	1	11.1111	0	0	other
MAP4chr347851739	MAP4	chr3	47851739	CCTTA	1	0	0	1	10.2564	0	0	0	0	0	0	0	0	other
MAP4chr347852116	MAP4	chr3	47852116	CTTAG	2	0	0	1	23.5294	0	0	1	12.3077	0	0	0	0	other
MAZchr1629810825	MAZ	chr16	29810825	CGTCC	1	0	0	1	11.25	0	0	0	0	0	0	0	0	other
NANSchr998080923	NANS	chr9	98080923	CGTCA	1	0	0	1	11.7647	0	0	0	0	0	0	0	0	other
NOLC1chr10102163005	NOLC1	chr10	102163005	CTTTG	1	0	0	1	10.6061	0	0	0	0	0	0	0	0	other
PABPC4chr139563667	PABPC4	chr1	39563667	CCTAC	1	0	0	1	13.5135	0	0	0	0	0	0	0	0	other
RANGAP1chr2241245682	RANGAP1	chr22	41245682	CTTTC	1	0	0	1	10.8696	0	0	0	0	0	0	0	0	other
RANGAP1chr2241245683	RANGAP1	chr22	41245683	GCTTT	1	0	0	1	12.5	0	0	0	0	0	0	0	0	other
SLC2A4RGchr2063743417	SLC2A4RG	chr20	63743417	TTTTA	2	0	0	1	19.2308	0	0	0	0	1	10.1266	0	0	other
STK24chr1398460387	STK24	chr13	98460387	TCTCC	3	0	0	1	27.7778	0	0	1	18.3673	1	14.3713	0	0	other
CKAP4chr12106238274	CKAP4	chr12	106238274	TTTCG	1	0	0	0	0	1	16.7665	0	0	0	0	0	0	other
CLPPchr196368823	CLPP	chr19	6368823	TTTTA	1	0	0	0	0	1	15	0	0	0	0	0	0	other
CTD-2410N18.5chr5134196860	CTD-2410N18.5	chr5	134196860	CTTCC	1	0	0	0	0	1	16.6667	0	0	0	0	0	0	other
CTD-2410N18.5chr5134197077	CTD-2410N18.5	chr5	134197077	TTTTA	1	0	0	0	0	1	13.5135	0	0	0	0	0	0	other
DCTPP1chr1630424266	DCTPP1	chr16	30424266	ATTCC	1	0	0	0	0	1	10.4167	0	0	0	0	0	0	other
EIF3Achr10119035981	EIF3A	chr10	119035981	GATTA	2	0	0	0	0	1	16.4557	0	0	1	10.6181	0	0	other
EIF3Fchr117996052	EIF3F	chr11	7996052	TCTAG	3	0	0	0	0	1	13.1673	1	10.3395	0	0	1	25.457	pus7
PA2G4chr1256113759	PA2G4	chr12	56113759	GATTG	1	0	0	0	0	1	11.1111	0	0	0	0	0	0	other
PPP2CAchr5134196860	PPP2CA	chr5	134196860	CTTCC	1	0	0	0	0	1	16.6667	0	0	0	0	0	0	other
PPP2CAchr5134197077	PPP2CA	chr5	134197077	TTTTA	1	0	0	0	0	1	13.5135	0	0	0	0	0	0	other
PSMD2chr3184303375	PSMD2	chr3	184303375	TCTTT	1	0	0	0	0	1	15.3846	0	0	0	0	0	0	other
RPL17-C18orf32chr1849491660	RPL17-C18orf32	chr18	49491660	GTTCG	1	0	0	0	0	1	20.229	0	0	0	0	0	0	trub1
RPL17chr1849491660	RPL17	chr18	49491660	GTTCG	1	0	0	0	0	1	20.229	0	0	0	0	0	0	trub1
TMBIM6chr1249764322	TMBIM6	chr12	49764322	CATAA	1	0	0	0	0	1	11.9454	0	0	0	0	0	0	other
UBE2D2chr5139623417	UBE2D2	chr5	139623417	CCTTT	1	0	0	0	0	1	13.4454	0	0	0	0	0	0	other
UQCRC1chr348604271	UQCRC1	chr3	48604271	CCTCT	2	0	0	0	0	1	11.7241	1	10.1669	0	0	0	0	other
ABCF2-H2BE1chr7151218612	ABCF2-H2BE1	chr7	151218612	CCTCC	3	0	0	0	0	1	22.2222	1	18.2482	0	0	1	22.2222	other
ABCF2chr7151218612	ABCF2	chr7	151218612	CCTCC	3	0	0	0	0	1	22.2222	1	18.2482	0	0	1	22.2222	other
GRB2chr1775318704	GRB2	chr17	75318704	CTTCC	1	0	0	0	0	1	12.5	0	0	0	0	0	0	other
HDGFchr1156742912	HDGF	chr1	156742912	ATTCA	1	0	0	0	0	1	14.2857	0	0	0	0	0	0	other
JUNDchr1918280054	JUND	chr19	18280054	TTTCT	2	0	0	0	0	1	50	1	28.5714	0	0	0	0	other
JUNDchr1918280055	JUND	chr19	18280055	TTTTC	2	0	0	0	0	1	40.7407	1	33.3333	0	0	0	0	other
JUNDchr1918280056	JUND	chr19	18280056	TTTTT	2	0	0	0	0	1	42.2018	1	23.5294	0	0	0	0	other
JUNDchr1918280057	JUND	chr19	18280057	TTTTT	2	0	0	0	0	1	28.2443	1	18.9474	0	0	0	0	other
JUNDchr1918280058	JUND	chr19	18280058	TTTTT	2	0	0	0	0	1	24.3902	1	15.2838	0	0	0	0	other
MAZchr1629810665	MAZ	chr16	29810665	TTTTT	2	0	0	0	0	1	12.5	1	12.426	0	0	0	0	other
RNF187chr1228494106	RNF187	chr1	228494106	CTTCC	3	0	0	0	0	1	21.2121	1	27.5	1	10.0511	0	0	other
RNF187chr1228494300	RNF187	chr1	228494300	GATTT	4	0	0	0	0	1	13.0435	1	10.652	1	16.0284	1	10.4265	other
THAP11chr1667843570	THAP11	chr16	67843570	ACTCC	1	0	0	0	0	1	27.2727	0	0	0	0	0	0	other
ARF6chr1449894662	ARF6	chr14	49894662	CCTTT	1	0	0	0	0	0	0	1	13.2132	0	0	0	0	other
ARL6IP4chr12122981260	ARL6IP4	chr12	122981260	CATCC	1	0	0	0	0	0	0	1	18.8312	0	0	0	0	other
ARL6IP4chr12122982733	ARL6IP4	chr12	122982733	TTTCA	1	0	0	0	0	0	0	1	10.8597	0	0	0	0	other
C1QBPchr175438991	C1QBP	chr17	5438991	TTTCC	1	0	0	0	0	0	0	1	11.371	0	0	0	0	other
C1QBPchr175438992	C1QBP	chr17	5438992	CTTTC	1	0	0	0	0	0	0	1	11.8483	0	0	0	0	other
CCDC85Bchr1165891034	CCDC85B	chr11	65891034	CCTGG	1	0	0	0	0	0	0	1	10.9375	0	0	0	0	other
CCDC85Bchr1165891225	CCDC85B	chr11	65891225	AATGG	1	0	0	0	0	0	0	1	15.873	0	0	0	0	other
CCDC85Bchr1165891460	CCDC85B	chr11	65891460	CCTCG	1	0	0	0	0	0	0	1	19.2308	0	0	0	0	other
CHCHD3chr7133035048	CHCHD3	chr7	133035048	GATGA	2	0	0	0	0	0	0	1	15.5989	1	11.0497	0	0	other
CHCHD3chr7133035270	CHCHD3	chr7	133035270	GATGC	2	0	0	0	0	0	0	1	11.9403	1	11.3208	0	0	other
DCTPP1chr1630424215	DCTPP1	chr16	30424215	ACTTG	2	0	0	0	0	0	0	1	11.9617	0	0	1	10.8696	other
EIF3Fchr117987598	EIF3F	chr11	7987598	CTTCC	1	0	0	0	0	0	0	1	11.6049	0	0	0	0	other
GOT2chr1658723764	GOT2	chr16	58723764	GTTCT	1	0	0	0	0	0	0	1	23.0769	0	0	0	0	trub1
HDGFchr1156742279	HDGF	chr1	156742279	TCTCC	1	0	0	0	0	0	0	1	11.6473	0	0	0	0	other
KHDRBS1chr132013916	KHDRBS1	chr1	32013916	TCTGC	1	0	0	0	0	0	0	1	23.9554	0	0	0	0	other
KHDRBS1chr132014057	KHDRBS1	chr1	32014057	CATGG	1	0	0	0	0	0	0	1	11.516	0	0	0	0	other
MCM7chr7100092816	MCM7	chr7	100092816	CTTAC	1	0	0	0	0	0	0	1	10.8168	0	0	0	0	other
MRPL41chr9137552391	MRPL41	chr9	137552391	ACTTC	1	0	0	0	0	0	0	1	14.5631	0	0	0	0	other
MRPL41chr9137552484	MRPL41	chr9	137552484	ACTTC	2	0	0	0	0	0	0	1	18.9655	1	13.75	0	0	other
NDUFAF8chr1781239631	NDUFAF8	chr17	81239631	ACTTC	1	0	0	0	0	0	0	1	11.875	0	0	0	0	other
NT5C3Bchr1741825284	NT5C3B	chr17	41825284	TCTAG	1	0	0	0	0	0	0	1	22.0183	0	0	0	0	pus7
PGDchr110419794	PGD	chr1	10419794	CATTC	2	0	0	0	0	0	0	1	10.2662	1	10.7023	0	0	other
PRR13chr1253443434	PRR13	chr12	53443434	CCTGG	1	0	0	0	0	0	0	1	15.0376	0	0	0	0	other
RCL1chr94860358	RCL1	chr9	4860358	GATTA	2	0	0	0	0	0	0	1	11.9149	0	0	1	10.7527	other
RP11-286N22.8chr1161446227	RP11-286N22.8	chr11	61446227	CATAC	1	0	0	0	0	0	0	1	13.8889	0	0	0	0	other
RPL13Achr1949491457	RPL13A	chr19	49491457	GTTGG	1	0	0	0	0	0	0	1	13.0465	0	0	0	0	other
RPL17-C18orf32chr1849490941	RPL17-C18orf32	chr18	49490941	TATTC	1	0	0	0	0	0	0	1	10	0	0	0	0	other
RPL17chr1849490941	RPL17	chr18	49490941	TATTC	1	0	0	0	0	0	0	1	10	0	0	0	0	other
RPL19chr1739204702	RPL19	chr17	39204702	CATTA	1	0	0	0	0	0	0	1	13.445	0	0	0	0	other
RPL37Achr2216499390	RPL37A	chr2	216499390	TCTGT	3	0	0	0	0	0	0	1	13.1926	1	12.8413	1	22.1163	other
RPL37Achr2216499392	RPL37A	chr2	216499392	TGTGG	2	0	0	0	0	0	0	1	10.4096	0	0	1	11.9133	other
SDHAF2chr1161446227	SDHAF2	chr11	61446227	CATAC	1	0	0	0	0	0	0	1	13.8889	0	0	0	0	other
SLC25A39chr1744322820	SLC25A39	chr17	44322820	TCTCC	1	0	0	0	0	0	0	1	11.4943	0	0	0	0	other
SLC25A39chr1744323528	SLC25A39	chr17	44323528	CCTCC	1	0	0	0	0	0	0	1	10.1351	0	0	0	0	other
SLC3A2chr1162888707	SLC3A2	chr11	62888707	CATGG	1	0	0	0	0	0	0	1	12.2378	0	0	0	0	other
TARDBPchr111023060	TARDBP	chr1	11023060	GATTT	3	0	0	0	0	0	0	1	11.9792	1	14.6724	1	13.1783	other
TSR3chr161349383	TSR3	chr16	1349383	CATGA	3	0	0	0	0	0	0	1	21.8182	1	26.5823	1	12.0482	other
ABCF2-H2BE1chr7151213887	ABCF2-H2BE1	chr7	151213887	CCTAC	1	0	0	0	0	0	0	1	15.9091	0	0	0	0	other
ABCF2chr7151213887	ABCF2	chr7	151213887	CCTAC	1	0	0	0	0	0	0	1	15.9091	0	0	0	0	other
AC006486.14chr1942230538	AC006486.14	chr19	42230538	CCTTG	1	0	0	0	0	0	0	1	11.4943	0	0	0	0	other
AC006486.14chr1942232144	AC006486.14	chr19	42232144	TCTCC	1	0	0	0	0	0	0	1	12.2222	0	0	0	0	other
CENPBchr203783880	CENPB	chr20	3783880	CCTTT	1	0	0	0	0	0	0	1	10.929	0	0	0	0	other
CENPBchr203784140	CENPB	chr20	3784140	TTTCC	1	0	0	0	0	0	0	1	15.3846	0	0	0	0	other
DAZAP1chr191434901	DAZAP1	chr19	1434901	CCTAC	1	0	0	0	0	0	0	1	19.7802	0	0	0	0	other
DUS1Lchr1782058067	DUS1L	chr17	82058067	CGTCC	1	0	0	0	0	0	0	1	10	0	0	0	0	other
DUS1Lchr1782058246	DUS1L	chr17	82058246	GATTG	2	0	0	0	0	0	0	1	10.9181	1	13.4658	0	0	other
GSK3Achr1942230538	GSK3A	chr19	42230538	CCTTG	1	0	0	0	0	0	0	1	11.4943	0	0	0	0	other
GSK3Achr1942232144	GSK3A	chr19	42232144	TCTCC	1	0	0	0	0	0	0	1	12.2222	0	0	0	0	other
MAZchr1629810666	MAZ	chr16	29810666	TTTTT	2	0	0	0	0	0	0	1	10.9756	1	12.844	0	0	other
RNF187chr1228494483	RNF187	chr1	228494483	CTTCC	1	0	0	0	0	0	0	1	15.2542	0	0	0	0	other
STRN4chr1946719592	STRN4	chr19	46719592	CTTCC	1	0	0	0	0	0	0	1	33.3333	0	0	0	0	other
STRN4chr1946720063	STRN4	chr19	46720063	ACTCC	1	0	0	0	0	0	0	1	12.6582	0	0	0	0	other
THAP11chr1667844004	THAP11	chr16	67844004	ACTTA	1	0	0	0	0	0	0	1	10.4348	0	0	0	0	other
TLE5chr193053664	TLE5	chr19	3053664	CTTGC	1	0	0	0	0	0	0	1	19.5714	0	0	0	0	other
TLE5chr193055697	TLE5	chr19	3055697	ATTTG	1	0	0	0	0	0	0	1	12.5193	0	0	0	0	other
TLE5chr193061251	TLE5	chr19	3061251	CCTCG	1	0	0	0	0	0	0	1	30	0	0	0	0	other
TSR3chr161350230	TSR3	chr16	1350230	TTTCC	1	0	0	0	0	0	0	1	10.1695	0	0	0	0	other
UBA1chrX47214943	UBA1	chrX	47214943	CCTCT	1	0	0	0	0	0	0	1	17.9487	0	0	0	0	other
ARF6chr1449894457	ARF6	chr14	49894457	TTTTT	1	0	0	0	0	0	0	0	0	1	20	0	0	other
ARF6chr1449894458	ARF6	chr14	49894458	TTTTT	1	0	0	0	0	0	0	0	0	1	18.1818	0	0	other
ARF6chr1449894460	ARF6	chr14	49894460	TTTTT	1	0	0	0	0	0	0	0	0	1	14.2857	0	0	other
CHTOPchr1153645391	CHTOP	chr1	153645391	ACTTA	2	0	0	0	0	0	0	0	0	1	11.2903	1	13.0435	other
CKAP4chr12106238740	CKAP4	chr12	106238740	CTTAA	1	0	0	0	0	0	0	0	0	1	14.6154	0	0	other
EI24chr11125583881	EI24	chr11	125583881	GATTT	1	0	0	0	0	0	0	0	0	1	10.2138	0	0	other
EI24chr11125583882	EI24	chr11	125583882	ATTTT	1	0	0	0	0	0	0	0	0	1	12.5495	0	0	other
EIF3Achr10119035946	EIF3A	chr10	119035946	GATTC	2	0	0	0	0	0	0	0	0	1	16.1062	1	12.1528	other
FKBP4chr122803523	FKBP4	chr12	2803523	ATTTA	1	0	0	0	0	0	0	0	0	1	10.8875	0	0	other
HMGA1chr634245707	HMGA1	chr6	34245707	TTTGC	1	0	0	0	0	0	0	0	0	1	10.1184	0	0	other
HMGCRchr575360735	HMGCR	chr5	75360735	ATTTT	1	0	0	0	0	0	0	0	0	1	10.9827	0	0	other
MRPL38chr1775898738	MRPL38	chr17	75898738	CCTCT	1	0	0	0	0	0	0	0	0	1	10	0	0	other
MTHFD2chr274215230	MTHFD2	chr2	74215230	CTTTC	1	0	0	0	0	0	0	0	0	1	13.2353	0	0	other
PABPC4chr139561079	PABPC4	chr1	39561079	GTTTG	1	0	0	0	0	0	0	0	0	1	12.9071	0	0	other
PMPCAchr9136423329	PMPCA	chr9	136423329	GTTTG	1	0	0	0	0	0	0	0	0	1	11.8182	0	0	other
POLDIP2chr1728348000	POLDIP2	chr17	28348000	GATTG	1	0	0	0	0	0	0	0	0	1	10.8216	0	0	other
PSME2chr1424144196	PSME2	chr14	24144196	TTTCC	1	0	0	0	0	0	0	0	0	1	11.3208	0	0	other
RP11-552F3.12chr1775898738	RP11-552F3.12	chr17	75898738	CCTCT	1	0	0	0	0	0	0	0	0	1	10	0	0	other
RPL17-C18orf32chr1849490930	RPL17-C18orf32	chr18	49490930	CTTAG	1	0	0	0	0	0	0	0	0	1	15.625	0	0	other
RPL17-C18orf32chr1849490945	RPL17-C18orf32	chr18	49490945	ACTTT	1	0	0	0	0	0	0	0	0	1	10.9091	0	0	other
RPL17chr1849490930	RPL17	chr18	49490930	CTTAG	1	0	0	0	0	0	0	0	0	1	15.625	0	0	other
RPL17chr1849490945	RPL17	chr18	49490945	ACTTT	1	0	0	0	0	0	0	0	0	1	10.9091	0	0	other
RRP36chr643029492	RRP36	chr6	43029492	GATTC	2	0	0	0	0	0	0	0	0	1	10.6936	1	14.9171	other
STRAPchr1215903404	STRAP	chr12	15903404	ATTTC	1	0	0	0	0	0	0	0	0	1	10.5424	0	0	other
TPM4chr1916102622	TPM4	chr19	16102622	GTTAA	1	0	0	0	0	0	0	0	0	1	19.6659	0	0	other
CKAP4chr12106237952	CKAP4	chr12	106237952	TTTAC	1	0	0	0	0	0	0	0	0	1	12.3016	0	0	other
MAP2K2chr194090422	MAP2K2	chr19	4090422	CGTCC	1	0	0	0	0	0	0	0	0	1	11.8557	0	0	other
RCL1chr94860821	RCL1	chr9	4860821	GATTG	2	0	0	0	0	0	0	0	0	1	10.9091	1	14.7727	other
TM9SF3chr1096521535	TM9SF3	chr10	96521535	TTTAC	1	0	0	0	0	0	0	0	0	1	10.3226	0	0	other
TM9SF3chr1096521727	TM9SF3	chr10	96521727	TTTCC	1	0	0	0	0	0	0	0	0	1	14.7059	0	0	other
DEGS1chr1224189631	DEGS1	chr1	224189631	GATTA	1	0	0	0	0	0	0	0	0	0	0	1	12.1212	other
DEGS1chr1224189847	DEGS1	chr1	224189847	GATTC	1	0	0	0	0	0	0	0	0	0	0	1	16.6667	other
DPH3chr316260393	DPH3	chr3	16260393	GATTG	1	0	0	0	0	0	0	0	0	0	0	1	12	other
PDLIM1chr1095237913	PDLIM1	chr10	95237913	TCTGA	1	0	0	0	0	0	0	0	0	0	0	1	48.8889	other
PDLIM1chr1095238063	PDLIM1	chr10	95238063	TATGT	1	0	0	0	0	0	0	0	0	0	0	1	38.2353	other
PMPCAchr9136418030	PMPCA	chr9	136418030	CATGT	1	0	0	0	0	0	0	0	0	0	0	1	10.4167	other
PRR13chr1253442716	PRR13	chr12	53442716	CATGT	1	0	0	0	0	0	0	0	0	0	0	1	17.3913	other
PSMD2chr3184306404	PSMD2	chr3	184306404	CTTTG	1	0	0	0	0	0	0	0	0	0	0	1	10	other
RAB10chr226034685	RAB10	chr2	26034685	CCTTT	1	0	0	0	0	0	0	0	0	0	0	1	13.7931	other
RPL19chr1739204131	RPL19	chr17	39204131	ATTCT	1	0	0	0	0	0	0	0	0	0	0	1	13.8531	other
TMBIM6chr1249763512	TMBIM6	chr12	49763512	CCTTT	1	0	0	0	0	0	0	0	0	0	0	1	10.2041	other
UBE2Schr1955401438	UBE2S	chr19	55401438	TGTAG	1	0	0	0	0	0	0	0	0	0	0	1	11.4955	pus7
UBE2Schr1955404421	UBE2S	chr19	55404421	CTTCC	1	0	0	0	0	0	0	0	0	0	0	1	11.4583	other
WDR77chr1111440391	WDR77	chr1	111440391	CCTTT	1	0	0	0	0	0	0	0	0	0	0	1	11.8812	other
HDGFchr1156743111	HDGF	chr1	156743111	CCTTC	1	0	0	0	0	0	0	0	0	0	0	1	10.3448	other
JUNDchr1918280076	JUND	chr19	18280076	TTTAC	1	0	0	0	0	0	0	0	0	0	0	1	17.6991	other
LAMP1chr13113309817	LAMP1	chr13	113309817	TTTAT	1	0	0	0	0	0	0	0	0	0	0	1	10.7143	other
LAMP1chr13113310818	LAMP1	chr13	113310818	CATGA	1	0	0	0	0	0	0	0	0	0	0	1	25	other
RNF187chr1228494186	RNF187	chr1	228494186	CTTCC	1	0	0	0	0	0	0	0	0	0	0	1	10.7143	other
